# A Chromosome-level Sequence Assembly Reveals the Structure of the *Arabidopsis thaliana* Nd-1 Genome and its Gene Set

**DOI:** 10.1101/407627

**Authors:** Boas Pucker, Daniela Holtgräwe, Kai Bernd Stadermann, Katharina Frey, Bruno Huettel, Richard Reinhardt, Bernd Weisshaar

## Abstract

**Background:** In addition to the BAC-based reference sequence of the accession Columbia-0 from the year 2000, several short read assemblies of THE plant model organism *Arabidopsis thaliana* were published during the last years. Also, a SMRT-based assembly of Landsberg *erecta* has been generated that identified translocation and inversion polymorphisms between two genotypes of the species.

**Results:** Here we provide a chromosome-arm level assembly of the *A. thaliana* accession Niederzenz-1 (AthNd-1_v2c) based on SMRT sequencing data. The best assembly comprises 69 nucleome sequences and displays a contig length of up to 16 Mbp. Compared to an earlier Illumina short read-based NGS assembly (AthNd-1_v1), a 75 fold increase in contiguity was observed for AthNd-1_v2c. To assign contig locations independent from the Col-0 gold standard reference sequence, we used genetic anchoring to generate a *de novo* assembly. In addition, we assembled the chondrome and plastome sequences.

**Conclusions:** Detailed analyses of AthNd-1_v2c allowed reliable identification of large genomic rearrangements between *A. thaliana* accessions contributing to differences in the gene sets that distinguish the genotypes. One of the differences detected identified a gene that is lacking from the Col-0 gold standard sequence. This *de novo* assembly extends the known proportion of the *A. thaliana* pan-genome.
