## AdditionalFile1 for "A Chromosome-level Sequence Assembly Reveals the Structure of the *Arabidopsis thaliana* Nd-1 Genome and its Gene Set"

### Sheet: Sheet1
AdditionalFile1. Sequencing Statistics.
Expected genome length	150000000
raw bases	14261210361
raw coverage	95.075
raw mean	11141.3
raw N50	16441
raw P95	26858
raw reads	1280030
preassembled bases	3695994161
preassembled coverage	26.64
preassembled mean	15809.4
preassembled N50	22558
preassembled P95	31279
preassembled reads	233784
seed bases	4500092354
seed coverage	30.001
seed mean	27011.4
seed N50	26295
seed P95	38223
seed reads	166600
