## AdditionalFile2 for "A Chromosome-level Sequence Assembly Reveals the Structure of the *Arabidopsis thaliana* Nd-1 Genome and its Gene Set"

### Sheet: Sheet1
AdditionalFile 2. Canu assembly parameters
parameter	value
GenomeSize	125m
corMhapFilterThreshold	0.0000000002
corMhapOptions	"--threshold 0.80 --num-hashes 512 --num-min-matches 3 --ordered-sketch-size 1000 --ordered-kmer-size 14 --min-olap-length 2000 --repeat-idf-scale 50"
mhapBlockSize	500
ovlMerThreshold	500
