## AdditionalFile3 for "A Chromosome-level Sequence Assembly Reveals the Structure of the *Arabidopsis thaliana* Nd-1 Genome and its Gene Set"

### Sheet: Tabelle1
AdditionalFile3. FALCON assembly parameters.
Parameter	value
length_cutoff	-1
seed_coverage	30
length_cutoff_pr	5000
genome_size	150000000
pa_HPCdaligner_option	-v -T12 -B128 -e.70 -l1000 -S100 -M28 -T24
ovlp_HPCdaligner_option	-v -B128 -k25 -w5 -h70 -e.95 -l1000 -s100 -M28 -T24
pa_Dbsplit_option	-x1000 -s100
ovlp_Dbsplit_option	-x1000 -s100
falcon_sense_option	--output_multi --min_idt 0.70 --min_cov 4 --max_n_read 200 -n_core 8
overlap_filtering_setting	--max_diff 60 --max_cov 90 --min_cov 5 --bestn 10 -n_core 32
