## AdditionalFile4 for "A Chromosome-level Sequence Assembly Reveals the Structure of the *Arabidopsis thaliana* Nd-1 Genome and its Gene Set"

### Sheet: Sheet1
AdditionalFile4. Molecular markers for genetic linkage analysis.
Name	Primer1	Primer2	Primer3	Primer4	AnnealingTemp	ElongationTime	Length (Col/Nd1)	Analysis	seq_primer	Chr	Position
M01	0022	0023			52	50sec	466/672	Gel	-	NdChr2	5441294
M02	0026	0027			50	40sec	498/559	Gel	-	NdChr2	5903267
M03	0030	0031	00x1		51	130sec	500(2013)/701	Gel	-	NdChr2	6268541
M05	0042	0043	00x3		50	40sec	602/278(1655)	Gel	-	NdChr3	10810067
M06	0046	0047	00x4		50	30sec	254/350(1038)	Gel	-	NdChr3	10538241
M07	NT12	NT13	00x6		57	70sec	1012/800(1899)	Gel	-	NdChr1	773377
M09	0130	0131	01x1		50	30sec	300(828)/252	Gel	-	NdChr1	10825341
M11	NT10	NT11	02x4		57	60sec	385(1366)/780	Gel	-	NdChr5	25080841
M12	0206	0207	02x2		48	20sec	220(1884)/119	Gel	-	NdChr5	14165592
M13	03_NT04	03_NT05	03x1		52	60sec	500(3345)/737	Gel	-	NdChr5	6307736
M14	03_NT22	03_NT23	03x3		58	60sec	673(1435)/874	Gel	-	NdChr5	8797465
M15	03_NT26	03_NT27	03x4		58	60sec	670/560(2089)	Gel	-	NdChr5	4419856
M16	03_NT56	03_NT57	03x6		52	30sec	200(2877)/375	Gel	-	NdChr5	1056647
M20	0424	0425			50	45sec	585/670	Gel	-	NdChr4	5975808
M21	0426	0427			51	70sec	1103/428	Gel	-	NdChr4	6442606
M22	0430	0431			50	60sec	776/1000	Gel	-	NdChr4	6647779
M23	NT18	NT19			56	60sec	1000/562	Gel	-	NdChr3	16270012
M24	NT34	NT35			58	75sec	1115/626	Gel	-	NdChr3	21609789
M25	0504	0505	05x1		48	30sec	200(1954)/140	Gel	-	NdChr3	19064959
M26	0606	0607	N304	N305	50	60sec	500/500 (102/102)	Seq/qPCR	0606	NdChr1	27904444
M27	0622	0623			51	60sec	946/521	Gel	-	NdChr1	25410697
M29	0628	0629	06x2		52	40sec	320(1076)/533	Gel	-	NdChr1	29971195
M30	0704	0705			52	40sec	553/490	Gel	-	NdChr3	7265064
M31	0708	0709			48	60sec	558/569	Seq	0708	NdChr3	6727578
M32	0710	0711			50	60sec	460/471	Seq	0710	NdChr3	7882041
M33	0712	0713			50	60sec	257/288	Seq	0712	NdChr3	11927421
M34	0800	0801	08x1		50	30sec	156/250(732)	Gel	-	NdChr1	17418325
M36	NT16	NT17			56	60sec	838/599	Gel	-	NdChr3	4452695
M37	0900	0901	09x1		50	60sec	909/400(1129)	Gel	-	NdChr3	1715996
M38	1000	1001			50	60sec	496/509	Seq	1000	NdChr4	16403898
M39	1002	1003			50	60sec	348/361	Seq	1002	NdChr4	16403766
M41	1020	1021	10x1		50	40sec	271(1440)/539	Gel	-	NdChr4	15748525
M42	1100	1101	11x2		50	70sec	780(1469)/1125	Gel	-	NdChr4	2621770
M44	1122	1123			50	60sec	390/983	Gel	-	NdChr4	1602549
M45	1132	1133			49	60sec	356/980	Gel	-	NdChr4	2171921
M46	1204	1205			50	60sec	692/558	Gel	-	NdChr2	1933260
M47	1208	1209			50	60sec	604/593	Seq	1208	NdChr2	1581738
M48	1210	1211			50	60sec	665/574	Seq	1210	NdChr2	309708
M49	NT06	NT07	13x1		52	50sec	300(1655)/695	Gel	-	NdChr5	13110180
M50	1300	1301			50	30sec	279/218	Gel	-	NdChr5	13107642
M51	1400	1401	14x1		50	30sec	274(2583)/187	Gel	-	NdChr2	2619287
M52	1402	1403			50	60sec	528/524	Seq	1402	NdChr2	2983341
M53	1404	1405			50	60sec	476/485	Seq	1404	NdChr2	3107129
M55	1408	1409			50	60sec	446/455	Seq	1409	NdChr2	3114477
M56	1410	1411			50	60sec	401/407	Seq	1410	NdChr2	2663060
M57	1412	1413			50	60sec	260/268	Seq	1412	NdChr2	3066020
M60	1602	1603			55	90sec	1419/1153	Gel	-	NdChr4	4203635
M62	1702	1703			50	30sec	340/346	Seq	1703	NdChr4	4310822
M64	1706	1707			50	60sec	508/511	Seq	1706	NdChr4	4827080
M66	1800	1801			50	60sec	434/438	Seq	1800	NdChr1	14963560
M67	1902	1903			50	60sec	266/268	Seq	1903	NdChr5	11170487
M68	2000	2001			50	60sec	579/611	Seq	2000	NdChr3	13672095
M69	2002	2003			50	60sec	483/564	Seq	2002	NdChr3	13750446
M70	2004	2005			50	60sec	494/515	Seq	2004	NdChr3	13705734
M72	2300	2301			50	60sec	351/359	Seq	2300	NdChr1	15719659
M74	2402	2403			50	60sec	574/575	Seq	2403	NdChr4	3176660
M77	0822	0823			51	60sec	1348/461	Gel		NdChr1	16774646
M78	2334	2335	2336		54	30sec	150/300	Gel		NdChr1	15684681
M81	2630	2633			61	30sec	200 (Nd-1)	Gel		NdChr5	11607308
M81B	2630	2631			61	30sec	200 (Col-0)	Gel
M82	1502	1503			53	30sec	456/464	Seq	1502	NdChr5	12015963
M84	114a	114b	114c		56	30sec	286/360	Gel		NdChr4	1553721
M90	21C1	21C2	21N1	21N2	58	60sec	692/529	Gel		NdChr1	15625300
M91	22C1	22C2	22N9	22N0	58	60sec	692/709	Gel		NdChr4	3067800
