## AdditionalFile6 for "A Chromosome-level Sequence Assembly Reveals the Structure of the *Arabidopsis thaliana* Nd-1 Genome and its Gene Set"

AdditionalFile6. Oligonucleotide sequences for genetic linkage analysis.
Name	Sequence
0022	gcagatgttcgttcaaag
0023	aggctggattcccaaaac
0026	gaagctaagaccatacctg
0027	tggaaacaagagcaatgatc
0030	atctgtgcaatgttgtgg
0031	tctgcatgggagagtagg
00x1	aagttataatgctgatcattggg
0042	ctcttactacactgctgtc
0043	gagaccacatagacatgtg
00x3	ttatctgctaaaatggttgc
0046	agattagggttctcgggtc
0047	cgttactataaaaggcgaatac
00x4	tgcgtaagaactaagagtg
NT12	AACCCGAGCATTAATTCGTGC
NT13	CTCTTCCTCAAGTTGTGGCTG
00x6	ggtgccggtgacgaaaag
0130	tggacctaaagcatggtac
0131	gaacacttttgaaagacgag
01x1	ctacaccggaaaagctagtc00x1
NT10	CACGTGGCTTGGACTAATTGG
NT11	CCAACACAGCCTTCACGTAAAG
02x4	aggattccacattaggactccac
0206	TTTCTTGTAGCCTCCTCAACC
0207	TCATTCTCATTTTCCTGAAACG
02x2	acgtcaagctcgatgcaac
NT04	TTATCCTATATTTCGAATCCGATTG
NT05	AACTAAGACTGTCTTTTGGTAAAAT
03x1	gcagacttctcgcaaacggcagacttctcgcaaacggatcccaactcgggactggaag
NT22	CGCACCGACAATTCTCTAGCC
NT23	CTGCTTTTCCCACGTCCTCTC
03x3	gatcccaactcgggactggaag
NT26	AAGGGTGTTTGGAGGGAAGTC
NT27	GTAGCAGCTTTGTAACACCGG
03x4	gatggatcattttgatggagaaacagg
NT56	GAGACGCAGGTATTTATAAACTTAT
NT57	AATCAAACTTGTGAATGAACTAGTA
03x6	actttggtaaactacgagagc
0300	AAATCTAATGTTATTGAACAAGTG
0301	CATCCAACATTACCCCAAACC
0304	ATACAAGATTCTACCTCGTCG
0305	ATCCTAAAATCGCAGCTCTTC
03x7	tctaacgactaaagacattccac
0424	ctaggcaaaatagccaaac
0425	tcactagcgaaagctcag
0426	atggatcgacaacgatgg
0427	tggtcatcccaattcaac
0430	ttgtggattctctgttatcc
0431	cggtaaattaaagcgggac
NT18	ACACAGAAAACTTCCCCAAGTC
NT19	TGTTTCTGCTTCGAGACGATC
NT34	GGATTCAAACATGTCCCGTACC
NT35	TTGTCTTCCTCACCAAACCCC
0504	AGTGGTGGAATCTACTTACGG
0505	GAAAGATTACCTTCAAGGGTG
05x1	tgatggaccagagttttgg
0606	GTTTGTATAGTGCCTTAGTGG
0607	CCACTAATGCTTGATACATCC
N304	attcactatcgttattacacaagttacctg
N305	tgtgacgaatgatgcaaaacgag
0622	tgcttgctacatgacttttg
0623	ccgaattggtaaaggacc
0628	aaagatgccacacaaacac
0629	tgctgacttccccatttac
06x2	gattcgaatgatagtaaaatgctg
0704	TGAGTGGGGGTAATTATGTTC
0705	ATCCGTTTCACATTTTGGTCG
0708	TGTGCTAGATTACGCTACATC
0709	CCTTCACCAGAAGATTCTTAC
0710	CTGAGTCAACCAGATTTGGTC
0711	CAATGTTTTCAAGCCCGATTC
0712	AAGTACTGTGCATACGTCATC
0713	ACATAAGCAGGTCTTAATCCC
0800	GTGGTGTTTGCCTGTTATGAG
0801	TTGAGGTGTATTTTGCATGTTC
08x1	tggacacctacatgtgag
0820	aggatgaggagtatacagag
0821	tggtaagtattcccgcttac
08x2	tcattacccaaacggtgc
NT16	GCTCATTTGTGTGACCCAAATG
NT17	ATATTGTTGGAGCGCTTGTGAC
0900	TAACAATCACTCACAATACATAG
0901	TCCGATTTTGGTTCAAGATGG
09x1	agcattacattatgattttaaacg
1000	TGAACTTGCGTCTTGTTCTTC
1001	TCATGGTTAAGGGATCTCTGC
1002	TTTGGTACTAGGCATTCTTGC
1003	AGATTGATACCATGAGCATGG
1020	gatgctggtctactccag
1021	tgaatgtaaacccaagtcg
10x1	acaggccctaagtatcg
1100	ACCTCTCGTTTGCTAATCCTG
1101	TTGCATCATTCTCCTGTGGTG
11x2	atggaattgcctccaatgc
1122	taaccattccagcctttc
1123	cttgttcagagagcaagc
1132	tgaagcacaaataagtcac
1133	accaaatattttcaaagttgc
1204	AGCTACTAAAGACCAATGCTC
1205	TTCCCCATTACCAATGATTCG
1208	GTCACTTTCACTCTTTCAGAG
1209	ACTTAACCGCAGCATCAATAG
1210	TGAATGTTGAATAGAGGCGAC
1211	ACTTACCAACCATAGCCATAG
NT06	TCATATACTCCATAAACTATCTCGT
NT07	TTGTAAGGGTATGAAAATTCCATTT
13x1	ccgtgggtacctataatcc
1300	TTCTCACCAAATAAGAATAGATG
1301	CGAAATTACCCTCCATGACTC
1400	TGGTGCAGGTGAGATATATTC
1401	GATACGAATTTGACCAAATTATG
14x1	gaacagcccttcacctg
1402	TCCCTATGTTCATAACTCGAC
1403	TCGAAGATGGCTTTGACCATC
1404	ATTAGCCTTCATGTTTCCTCC
1405	TATCTTCATGGCTTCTCACTC
1408	GAGATGTTTATGGAAAGCAGG
1409	CCTAAATAGTTGACTTCAGCC
1410	GGAATTGTAATCCTTCACCAG
1411	ACACGTCATGTACTAGTGTCC
1412	CATTTGCTACGATGGCTAGTC
1413	GATCAGAAGTCACGATCTTTG
1602	AACCAAGTAAAACTCAGCCTC
1603	AAGCTAATCGCTGAGTTATTAC
1702	TCGACCAGTATACTCGATCAC
1703	AGATCTCAACAGATCACTCTG
1706	ACATAATCAACACCGACCTCC
1707	AGGAAGTTGCTTGGTGATGTG
1800	TATTGATCAAGTGCAGCCATG
1801	TCAGATGGATGTACCCATTTG
1902	TGTTGTGATTTTGGGCCTGAG
1903	GAAAGGCCAATAGGCTAATGG
2000	TTTGCTAGATTTGCCTTCTCG
2001	TAGATATGCATCCAGAACAGG
2002	TTCGAGTAACCCTGTTACATC
2003	TCGTTCTTACTCTCAGCAGTG
2004	ATCGTTTTAACCACCGGTTTC
2005	ATTCAGACATAACTGGGGCAG
2300	TTGGTTATCAGTGGAACTGTG
2301	GCATCCGTTCAAGGAATTAAG
2402	ACTTCAACAGGGAGATGACAG
2403	GCACATAACAAGATGTGATCG
0822	tctgagtgttggggatag
0823	gaccgtcactaacagtagg
2334	TTGCACCTTCAAAGGCTG
2335	TGTGTACATGGCCTGTCG
2336	CACTCACCTCATCTTGGGAC
1730	CGGTACTATCTAATGAAGACAAAC
1731	CGACATCTAACAGAAATCATAAC
1732	TACTACCTAATTTACGGGAAC
1733	GACATCTAACAGAAATCATAACG
2030	CTAACCACTTATGTTCTCTTGC
2034	GACGAACATCGTCCTCTAG
2032	CTAACCACTTCTGTTCTCTTAC
2035	GGACGAACATCATCCTGTAG
2630	GGTTCTAGTTGTTACTACAAGA
2631	TCGTTGCATTTTAGTCGG
2633	TCGTTGCATTTTAGTCCG
1502	GAGCAGATACCAAAGCATTTG
1503	TATAAAGGGAGTCTCCACAGG
114a	TTCACTAAGTATAGCAGCAAGG
114b	CGAACCTTTTCTCCTAGCCTTC
114c	GGACAGACACCAAGACAATGC
21C1	GTCGTAACATTTGGCGACTACG
21C2	AGACTGCCCGAATCTTTGGAAT
21N1	GATCAACACATGCTCCCTACCA
21N2	ATCAGTTACGAAACGACGGACA
22C1	TCCTCCACCTAAGCCATCACTA
22C2	AGAAGACGTCGTAGCTAGAGGA
22N9	TATCGGTGATCATACGGCTTGG
22N0	TGACAGTGAACTCCTGAATCCG
