## AdditionalFile9 for "A Chromosome-level Sequence Assembly Reveals the Structure of the *Arabidopsis thaliana* Nd-1 Genome and its Gene Set"

### Sheet: Sheet1
AdditionalFile9. BUSCO analysis of the Col-0 and Nd-1 genome sequences.
	Col-0	Nd-1
Complete BUSCOs	1414	1415
Complete and single-copy BUSCOs	1401	1399
Complete and duplicated BUSCOs	13	16
Fragmented BUSCOs	7	6
Missing BUSCOs	19	19
Total BUSCO groups searched	1440	1440
