## AdditionalFile23 for "A Chromosome-level Sequence Assembly Reveals the Structure of the *Arabidopsis thaliana* Nd-1 Genome and its Gene Set"

AdditionalFile23. RBH outliers in GeneSet_Nd-1_v2.0.
AGI	Position in Col-0	Nd1_gene_ID	Position in Nd-1	Functional annotation from Araport11
AT1G03940	283	g256	245	HXXXD-type acyl-transferase family protein
AT1G06148	505	g530	507	unknown protein
AT1G07645	651	g681	653	dessication-induced 1VOC superfamily protein
AT1G19260	1799	g3972	3197	TTF-type zinc finger protein with HAT dimerisation domain
AT1G21475	2012	g2148	2016	Protein of unknown function (DUF506)
AT1G21480	2013	g2147	2015	Exostosin family protein
AT1G24380	2285	g8818	6860	unknown protein
AT1G26290	2369	g2528	2372	unknown protein
AT1G26300	2370	g2527	2371	BSD domain-containing protein
AT1G32010	2875	g22064	17357	myosin heavy chain-related
AT1G32720	2936	g8885	6885	Cytochrome C oxidase polypeptide VIB family protein
AT1G33710	3008	g1263	1193	RNA-directed DNA polymerase (reverse transcriptase)-related family protein
AT1G34070	3038	g4127	3251	unknown protein
AT1G40083	3186	g3959	3192	unknown protein
AT1G40087	3187	g19175	15472	Plant transposase (Ptta/En/Spm family)
AT1G40129	3188	g19137	15462	unknown protein
AT1G45230	3309	g4227	3321	Protein of unknown function (DUF3223)
AT1G46336	3322	g8817	6859	unknown protein
AT1G46696	3325	g20623	16031	Protein of unknown function, DUF601
AT1G47657	3375	g4438	3496	n/a
AT1G52855	3847	g4851	3856	unknown protein
AT1G52857	3848	g4850	3855	unknown protein
AT1G52950	3857	g8929	6902	Nucleic acid-binding, OB-fold-like protein
AT1G53875	3952	g4961	3960	n/a
AT1G58520	4301	g5360	4308	lipases;hydrolases, acting on ester bonds
AT1G58525	4302	g5359	4307	n/a
AT1G62420	4569	g5734	4576	Protein of unknown function (DUF506)
AT1G62422	4570	g5733	4575	unknown protein
AT1G66460	4954	g6170	4961	Protein kinase superfamily protein
AT1G66465	4955	g6169	4960	n/a
AT1G67020	5006	g16279	13062	unknown protein
AT1G71280	5432	g6676	5445	DEA(D/H)-box RNA helicase family protein
AT1G71370	5439	g6669	5438	DEA(D/H)-box RNA helicase family protein
AT1G79170	6179	g223	213	unknown protein
AT2G01310	6368	g17481	13958	unknown protein
AT2G03567	6577	g8828	6866	n/a
AT2G04031	6613	g7951	6618	Protein of unknown function (DUF784)
AT2G04037	6616	g7952	6619	Protein of unknown function (DUF784)
AT2G07200	6775	g16232	13054	Cysteine proteinases superfamily protein
AT2G07310	6779	g16329	13074	unknown protein
AT2G07641	6783	g3808	3187	n/a
AT2G09388	6788	g26314	21160	unknown protein
AT2G10440	6792	g15643	13008	unknown protein
AT2G10975	6803	g14624	12204	unknown protein
AT2G12205	6818	g4191	3296	n/a
AT2G13450	6843	g26025	21094	unknown protein
AT2G16290	7004	g9107	7013	F-box family protein with a domain of unknown function (DUF295)
AT2G16340	7005	g9104	7010	unknown protein
AT2G16360	7006	g9106	7012	Ribosomal protein S25 family protein
AT2G16365	7007	g9105	7011	F-box family protein
AT2G19365	7284	g774	733	n/a
AT2G19800	7327	g9462	7333	myo-inositol oxygenase 2
AT2G19802	7328	g9461	7332	unknown protein
AT2G22340	7577	g4015	3208	unknown protein
AT2G31985	8494	g10727	8501	Protein of unknown function (DUF1264)
AT2G31990	8495	g10726	8500	Exostosin family protein
AT2G32645	8559	g10743	8517	Domain of unknown function (DUF313)
AT2G33175	8614	g3569	3159	unknown protein
AT2G35658	8861	g11111	8867	unknown protein
AT2G35660	8862	g11110	8866	FAD/NAD(P)-binding oxidoreductase family protein
AT2G35965	8895	g20133	15630	n/a
AT2G38195	9116	g11377	9121	RING/U-box superfamily protein
AT2G38210	9117	g11376	9120	putative PDX1-like protein 4
AT2G40745	9369	g11640	9374	unknown protein
AT2G40750	9370	g11639	9373	WRKY DNA-binding protein 54
AT2G41997	9500	g11669	9403	low-molecular-weight cysteine-rich 51
AT2G44581	9761	g12044	9763	RING/U-box superfamily protein
AT2G44993	9803	g12091	9808	n/a
AT2G45000	9804	g12090	9807	structural constituent of nuclear pore
AT2G45403	9840	g24283	19474	unknown protein
AT3G01010	10111	g12407	10115	UDP-glucose/GDP-mannose dehydrogenase family protein
AT3G01015	10112	g12406	10114	TPX2 (targeting protein for Xklp2) protein family
AT3G01330	10152	g12449	10156	DP-E2F-like protein 3
AT3G01331	10153	g12445	10152	ECA1 gametogenesis related family protein
AT3G01340	10154	g12450	10157	Transducin/WD40 repeat-like superfamily protein
AT3G01345	10155	g15587	12991	Expressed protein
AT3G05340	10561	g12876	10564	Tetratricopeptide repeat (TPR)-like superfamily protein
AT3G05345	10562	g12875	10563	Chaperone DnaJ-domain superfamily protein
AT3G10180	11010	g13364	11018	P-loop containing nucleoside triphosphate hydrolases superfamily protein
AT3G10185	11011	g13363	11017	Gibberellin-regulated family protein
AT3G11402	11143	g13497	11148	Cysteine/Histidine-rich C1 domain family protein
AT3G11591	11163	g22022	17318	unknown protein
AT3G13227	11335	g13696	11339	serine-rich protein-related
AT3G13240	11340	g1142	1079	unknown protein
AT3G15351	11558	g13945	11566	unknown protein
AT3G15354	11561	g13943	11564	SPA1-related 3
AT3G15355	11562	g13949	11570	ubiquitin-conjugating enzyme 25
AT3G15356	11563	g13944	11565	Legume lectin family protein
AT3G15357	11564	g13950	11571	unknown protein
AT3G15358	11565	g13946	11567	unknown protein
AT3G21300	12168	g14595	12175	RNA methyltransferase family protein
AT3G21305	12169	g14594	12174	n/a
AT3G21960	12236	g14664	12240	Receptor-like protein kinase-related family protein
AT3G22935	12334	g20291	15762	n/a
AT3G26932	12737	g15217	12744	dsRNA-binding protein 3
AT3G26934	12738	g15216	12743	unknown protein
AT3G27330	12778	g15263	12785	zinc finger (C3HC4-type RING finger) family protein
AT3G27331	12779	g15262	12784	Plant self-incompatibility protein S1 family
AT3G28918	12920	g4264	3353	unknown protein
AT3G29785	12994	g15609	12998	unknown protein
AT3G31350	13028	g4027	3214	unknown protein
AT3G31430	13029	g3142	2901	unknown protein
AT3G31550	13030	g3889	3188	n/a
AT3G32050	13031	g8164	6738	unknown protein
AT3G32280	13032	g9998	7817	ATP-dependent helicase family protein
AT3G33520	13039	g16078	13046	actin-related protein 6
AT3G36659	13042	g13040	10717	Plant invertase/pectin methylesterase inhibitor superfamily protein
AT3G42140	13046	g26705	21219	zinc ion binding;nucleic acid binding
AT3G42990	13069	g19701	15510	unknown protein
AT3G43150	13073	g19878	15522	unknown protein
AT3G43682	13109	g19158	15470	unknown protein
AT3G43837	13119	g19207	15482	n/a
AT3G43890	13123	g6452	5230	Cysteine/Histidine-rich C1 domain family protein
AT3G44261	13158	g8773	6838	unknown protein
AT3G44713	13190	g15907	13039	unknown protein
AT3G47680	13442	g13770	11411	DNA binding
AT3G54730	14121	g19185	15476	unknown protein
AT3G57587	14399	g29462	23664	n/a
AT3G59435	14573	g18128	14579	n/a
AT3G59440	14574	g18127	14578	Calcium-binding EF-hand family protein
AT3G60950	14714	g16870	13405	C2 calcium/lipid-binding endonuclease/exonuclease/phosphatase
AT3G60960	14715	g16867	13403	Tetratricopeptide repeat (TPR)-like superfamily protein
AT3G60966	14716	g16863	13402	RING/U-box superfamily protein
AT3G60975	14717	g16875	13409	n/a
AT3G60980	14718	g16874	13408	Tetratricopeptide repeat (TPR)-like superfamily protein
AT3G61010	14719	g16873	13407	Ferritin/ribonucleotide reductase-like family protein
AT3G61028	14720	g16871	13406	Putative endonuclease or glycosyl hydrolase
AT3G61035	14721	g16869	13404	Cytochrome P450 superfamily protein
AT3G66652	14966	g13036	10713	fip1 motif-containing protein
AT3G66654	14967	g13037	10714	Cyclophilin-like peptidyl-prolyl cis-trans isomerase family protein
AT3G66656	14968	g13038	10715	AGAMOUS-like 91
AT3G66658	14969	g13039	10716	aldehyde dehydrogenase 22A1
AT4G01250	15111	g18698	15105	WRKY family transcription factor
AT4G03740	15357	g19845	15519	unknown protein
AT4G03820	15358	g19229	15484	Protein of unknown function (DUF3537)
AT4G03830	15359	g19226	15483	Protein of unknown function, DUF601
AT4G03940	15360	g19205	15481	unknown protein
AT4G03960	15361	g19197	15480	Phosphotyrosine protein phosphatases superfamily protein
AT4G03965	15362	g19196	15479	RING/U-box superfamily protein
AT4G04020	15363	g19187	15478	fibrillin
AT4G04025	15364	g19186	15477	n/a
AT4G04040	15365	g19184	15475	Phosphofructokinase family protein
AT4G04080	15366	g19177	15474	ISCU-like 3
AT4G04090	15367	g19176	15473	BTB/POZ domain-containing protein
AT4G04110	15368	g19165	15471	Toll-Interleukin-Resistance (TIR) domain family protein
AT4G04180	15369	g19155	15469	P-loop containing nucleoside triphosphate hydrolases superfamily protein
AT4G04190	15370	g19154	15468	unknown protein
AT4G04200	15371	g19153	15467	Microsomal signal peptidase 25 kDa subunit (SPC25)
AT4G04210	15372	g19152	15466	plant UBX domain containing protein 4
AT4G04220	15373	g19151	15465	receptor like protein 46
AT4G04260	15374	g19149	15464	Bromo-adjacent homology (BAH) domain-containing protein
AT4G04265	15375	g19148	15463	n/a
AT4G04320	15376	g19133	15461	malonyl-CoA decarboxylase family protein
AT4G04330	15377	g19132	15460	Chaperonin-like RbcX protein
AT4G04340	15378	g19131	15459	ERD (early-responsive to dehydration stress) family protein
AT4G04350	15379	g19130	15458	tRNA synthetase class I (I, L, M and V) family protein
AT4G04360	15380	g19129	15457	Protein of unknown function (DUF1068)
AT4G04370	15381	g19128	15456	Tetratricopeptide repeat (TPR)-like superfamily protein
AT4G04402	15382	g19123	15455	two-component phosphorelay mediator, putative
AT4G04404	15383	g19122	15454	C2H2 and C2HC zinc fingers superfamily protein
AT4G04450	15384	g19117	15453	WRKY family transcription factor
AT4G04460	15385	g19115	15452	Saposin-like aspartyl protease family protein
AT4G04470	15386	g19114	15451	Peroxisomal membrane 22 kDa (Mpv17/PMP22) family protein
AT4G04480	15387	g19113	15450	unknown protein
AT4G04490	15388	g19112	15449	cysteine-rich RLK (RECEPTOR-like protein kinase) 36
AT4G04500	15389	g19111	15448	cysteine-rich RLK (RECEPTOR-like protein kinase) 37
AT4G04510	15390	g19110	15447	cysteine-rich RLK (RECEPTOR-like protein kinase) 38
AT4G04540	15391	g19109	15446	cysteine-rich RLK (RECEPTOR-like protein kinase) 39
AT4G04555	15392	g19108	15445	n/a
AT4G04570	15393	g19104	15444	cysteine-rich RLK (RECEPTOR-like protein kinase) 40
AT4G04580	15394	g19103	15443	Homeodomain-like superfamily protein
AT4G04605	15395	g19098	15442	n/a
AT4G04610	15396	g19097	15441	APS reductase 1
AT4G04614	15397	g19096	15440	unknown protein
AT4G04620	15398	g19095	15439	Ubiquitin-like superfamily protein
AT4G04630	15399	g19094	15438	Protein of unknown function, DUF584
AT4G04632	15400	g19093	15437	Protein kinase superfamily protein
AT4G04640	15401	g19092	15436	ATPase, F1 complex, gamma subunit protein
AT4G04650	15402	g19091	15435	RNA-directed DNA polymerase (reverse transcriptase)-related family protein
AT4G04670	15403	g19088	15434	Met-10+ like family protein / kelch repeat-containing protein
AT4G04690	15404	g19087	15433	F-box and associated interaction domains-containing protein
AT4G04695	15405	g19085	15432	calcium-dependent protein kinase 31
AT4G04700	15406	g19084	15431	calcium-dependent protein kinase 27
AT4G04710	15407	g19082	15430	calcium-dependent protein kinase 22
AT4G04720	15408	g19081	15429	calcium-dependent protein kinase 21
AT4G04730	15409	g19080	15428	unknown protein
AT4G04740	15410	g19079	15427	calcium-dependent protein kinase 23
AT4G04745	15411	g19075	15426	unknown protein
AT4G04750	15412	g19074	15425	Major facilitator superfamily protein
AT4G04760	15413	g19073	15424	Major facilitator superfamily protein
AT4G04770	15414	g19072	15423	ATP binding cassette protein 1
AT4G04775	15415	g19071	15422	zinc ion binding
AT4G04790	15416	g19069	15421	Tetratricopeptide repeat (TPR)-like superfamily protein
AT4G04800	15417	g19068	15420	methionine sulfoxide reductase B3
AT4G04830	15418	g19061	15419	methionine sulfoxide reductase B5
AT4G04840	15419	g19060	15418	methionine sulfoxide reductase B6
AT4G04850	15420	g19059	15417	K+ efflux antiporter 3
AT4G04860	15421	g19058	15416	DERLIN-2.2
AT4G04870	15422	g19057	15415	cardiolipin synthase
AT4G04880	15423	g19056	15414	adenosine/AMP deaminase family protein
AT4G04885	15424	g19055	15413	PCF11P-similar protein 4
AT4G04890	15425	g19054	15412	protodermal factor 2
AT4G04900	15426	g19053	15411	ROP-interactive CRIB motif-containing protein 10
AT4G04910	15427	g19052	15410	AAA-type ATPase family protein
AT4G04920	15428	g19051	15409	sensitive to freezing 6
AT4G04930	15429	g19050	15408	fatty acid desaturase family protein
AT4G04940	15430	g19049	15407	transducin family protein / WD-40 repeat family protein
AT4G04950	15431	g19048	15406	thioredoxin family protein
AT4G04955	15432	g19047	15405	allantoinase
AT4G04957	15433	g19046	15404	Domain of unknown function (DUF1985)
AT4G04960	15434	g19045	15403	Concanavalin A-like lectin protein kinase family protein
AT4G04970	15435	g19044	15402	glucan synthase-like 1
AT4G04972	15436	g19043	15401	unknown protein
AT4G04980	15437	g19042	15400	unknown protein
AT4G04985	15438	g19041	15399	Eukaryotic aspartyl protease family protein
AT4G04990	15439	g19040	15398	Protein of unknown function (DUF761)
AT4G05000	15440	g19039	15397	Vacuolar protein sorting-associated protein VPS28 family protein
AT4G05010	15441	g19038	15396	F-box family protein
AT4G05020	15442	g19036	15395	NAD(P)H dehydrogenase B2
AT4G05030	15443	g19035	15394	Copper transport protein family
AT4G05040	15444	g19034	15393	ankyrin repeat family protein
AT4G05060	15445	g19031	15392	PapD-like superfamily protein
AT4G05070	15446	g19030	15391	Wound-responsive family protein
AT4G05080	15447	g19028	15390	F-box and associated interaction domains-containing protein
AT4G05090	15448	g19027	15389	Inositol monophosphatase family protein
AT4G05095	15449	g19026	15388	unknown protein
AT4G05097	15450	g8374	6786	n/a
AT4G05100	15451	g19025	15387	myb domain protein 74
AT4G05110	15452	g19024	15386	equilibrative nucleoside transporter 6
AT4G05120	15453	g19023	15385	Major facilitator superfamily protein
AT4G05140	15454	g19022	15384	Nucleoside transporter family protein
AT4G05150	15455	g19021	15383	Octicosapeptide/Phox/Bem1p family protein
AT4G05160	15456	g19020	15382	AMP-dependent synthetase and ligase family protein
AT4G05170	15457	g19019	15381	basic helix-loop-helix (bHLH) DNA-binding superfamily protein
AT4G05180	15458	g19018	15380	photosystem II subunit Q-2
AT4G05190	15459	g19017	15379	kinesin 5
AT4G05200	15460	g19016	15378	cysteine-rich RLK (RECEPTOR-like protein kinase) 25
AT4G05210	15461	g19015	15377	Trimeric LpxA-like enzymes superfamily protein
AT4G05220	15462	g19014	15376	Late embryogenesis abundant (LEA) hydroxyproline-rich glycoprotein family
AT4G05230	15463	g19013	15375	Ubiquitin-like superfamily protein
AT4G05240	15464	g19012	15374	Ubiquitin-like superfamily protein
AT4G05250	15465	g19011	15373	Ubiquitin-like superfamily protein
AT4G05260	15466	g19010	15372	Ubiquitin-like superfamily protein
AT4G05270	15467	g19009	15371	Ubiquitin-like superfamily protein
AT4G05310	15468	g19004	15370	Ubiquitin-like superfamily protein
AT4G05320	15469	g19003	15369	polyubiquitin 10
AT4G05330	15470	g19002	15368	ARF-GAP domain 13
AT4G05340	15471	g19001	15367	P-loop containing nucleoside triphosphate hydrolases superfamily protein
AT4G05350	15472	g19000	15366	RING/U-box superfamily protein
AT4G05360	15473	g18999	15365	Zinc knuckle (CCHC-type) family protein
AT4G05380	15474	g18998	15364	P-loop containing nucleoside triphosphate hydrolases superfamily protein
AT4G05390	15475	g18997	15363	root FNR 1
AT4G05400	15476	g18996	15362	copper ion binding
AT4G05410	15477	g18995	15361	Transducin/WD40 repeat-like superfamily protein
AT4G05420	15478	g18994	15360	damaged DNA binding protein 1A
AT4G05430	15479	g18993	15359	Carbohydrate-binding X8 domain superfamily protein
AT4G05440	15480	g18992	15358	temperature sensing protein-related
AT4G05450	15481	g18991	15357	mitochondrial ferredoxin 1
AT4G05460	15482	g18990	15356	RNI-like superfamily protein
AT4G05470	15483	g18989	15355	RNI-like superfamily protein
AT4G05475	15484	g18988	15354	RNI-like superfamily protein
AT4G05490	15485	g18986	15353	RNI-like superfamily protein
AT4G05497	15486	g18985	15352	RNI-like superfamily protein
AT4G07325	15508	g8478	6794	n/a
AT4G07455	15513	g19717	15511	n/a
AT4G07820	15514	g19809	15513	CAP (Cysteine-rich secretory proteins, Antigen 5, and Pathogenesis-related 1 protein) superfamily protein
AT4G07835	15515	g29493	23692	n/a
AT4G08190	15528	g7970	6634	P-loop containing nucleoside triphosphate hydrolases superfamily protein
AT4G08869	15585	g20039	15583	Putative membrane lipoprotein
AT4G10660	15729	g20255	15732	CDC68-related
AT4G10680	15730	g20254	15731	transcription factor IIB (TFIIB) family protein
AT4G10710	15731	g20253	15730	global transcription factor C
AT4G10843	15743	g25800	20902	n/a
AT4G13260	15967	g20554	15971	Flavin-binding monooxygenase family protein
AT4G13266	15970	g20550	15968	unknown protein
AT4G16015	16281	g20894	16279	Cysteine/Histidine-rich C1 domain family protein
AT4G16860	16376	g21006	16380	Disease resistance protein (TIR-NBS-LRR class) family
AT4G19240	16609	g26793	21268	unknown protein
AT4G19270	16610	g10024	7839	unknown protein
AT4G20700	16717	g27199	21557	Protein of unknown function (DUF1204)
AT4G23150	16966	g21653	16964	cysteine-rich RLK (RECEPTOR-like protein kinase) 7
AT4G23160	16967	g16507	13153	cysteine-rich RLK (RECEPTOR-like protein kinase) 8
AT4G26460	17297	g21999	17296	S-adenosyl-L-methionine-dependent methyltransferases superfamily protein
AT4G26466	17298	g21998	17295	lorelei
AT4G33310	17985	g9051	6976	unknown protein
AT5G01080	18675	g2972	2768	Beta-galactosidase related protein
AT5G08390	19389	g24193	19388	Transducin/WD40 repeat-like superfamily protein
AT5G08391	19390	g24192	19387	Protein of unknown function (DUF 3339)
AT5G10336	19539	g18200	14646	unknown protein
AT5G15420	19988	g4287	3368	unknown protein
AT5G15840	20031	g24857	20029	B-box type zinc finger protein with CCT domain
AT5G17167	20157	g15707	13021	n/a
AT5G18880	20317	g18143	14593	RNA-directed DNA polymerase (reverse transcriptase)-related family protein
AT5G19633	20397	g4090	3234	n/a
AT5G21280	20538	g25403	20542	hydroxyproline-rich glycoprotein family protein
AT5G26600	20964	g25893	20981	Pyridoxal phosphate (PLP)-dependent transferases superfamily protein
AT5G26610	20965	g25892	20980	D111/G-patch domain-containing protein
AT5G26622	20968	g25889	20977	Beta-galactosidase related protein
AT5G26630	20969	g25888	20976	MADS-box transcription factor family protein
AT5G26640	20970	g25887	20975	unknown protein
AT5G26650	20971	g25886	20974	AGAMOUS-like 36
AT5G26660	20972	g25885	20973	myb domain protein 86
AT5G26667	20973	g25870	20959	P-loop containing nucleoside triphosphate hydrolases superfamily protein
AT5G26670	20974	g25884	20972	Pectinacetylesterase family protein
AT5G26673	20975	g25871	20960	Putative membrane lipoprotein
AT5G26680	20976	g25883	20971	5'-3' exonuclease family protein
AT5G26690	20977	g25882	20970	Heavy metal transport/detoxification superfamily protein
AT5G26692	20978	g25873	20961	Putative membrane lipoprotein
AT5G26700	20979	g25881	20969	RmlC-like cupins superfamily protein
AT5G26710	20980	g25880	20968	Glutamyl/glutaminyl-tRNA synthetase, class Ic
AT5G26717	20981	g25874	20962	Putative membrane lipoprotein
AT5G26720	20982	g25879	20967	unknown protein
AT5G26730	20983	g25878	20966	Fasciclin-like arabinogalactan family protein
AT5G26731	20984	g25877	20965	unknown protein
AT5G26740	20985	g25876	20964	Protein of unknown function (DUF300)
AT5G26742	20986	g25875	20963	DEAD box RNA helicase (RH3)
AT5G27070	21017	g25918	21004	AGAMOUS-like 53
AT5G27260	21029	g26786	21263	unknown protein
AT5G27390	21042	g25956	21037	Mog1/PsbP/DUF1795-like photosystem II reaction center PsbP family protein
AT5G27395	21043	g25955	21036	Mitochondrial inner membrane translocase complex, subunit Tim44-related protein
AT5G27400	21044	g25957	21038	S-adenosyl-L-methionine-dependent methyltransferases superfamily protein
AT5G28400	21126	g26084	21118	unknown protein
AT5G28780	21151	g15789	13028	PIF1 helicase
AT5G30495	21169	g26283	21159	Fcf2 pre-rRNA processing protein
AT5G31412	21173	g26317	21161	hAT transposon superfamily protein
AT5G32590	21177	g3927	3189	myosin heavy chain-related
AT5G33390	21188	g26536	21181	glycine-rich protein
AT5G33393	21189	g26535	21180	unknown protein
AT5G34581	21193	g19727	15512	hydroxyproline-rich glycoprotein family protein
AT5G34830	21194	g26577	21185	unknown protein
AT5G34850	21195	g26598	21187	purple acid phosphatase 26
AT5G34869	21196	g26591	21186	unknown protein
AT5G37440	21354	g26979	21377	Chaperone DnaJ-domain superfamily protein
AT5G37474	21358	g26953	21352	Putative membrane lipoprotein
AT5G37475	21359	g26952	21351	Translation initiation factor eIF3 subunit
AT5G38010	21406	g27004	21398	UDP-Glycosyltransferase superfamily protein
AT5G39775	21566	g20201	15686	n/a
AT5G52040	22757	g28504	22752	RNA-binding (RRM/RBD/RNP motifs) family protein
AT5G52045	22758	g28503	22751	n/a
AT5G64687	24003	g29868	24058	n/a
AT5G65687	24108	g29918	24105	Major facilitator superfamily protein
AT5G65690	24109	g29917	24104	phosphoenolpyruvate carboxykinase 2
AT5G66595	24198	g30016	24195	n/a
AT5G66600	24199	g30015	24194	Protein of unknown function, DUF547
