## AdditionalFile24 for "A Chromosome-level Sequence Assembly Reveals the Structure of the *Arabidopsis thaliana* Nd-1 Genome and its Gene Set"

AdditionalFile24. Duplicated genes in Nd-1.
Nd-1 GeneID	AGI	functional annotation
g670	AT2G14510	Leucine-rich repeat protein kinase family protein
g698	AT1G07780	phosphoribosylanthranilate isomerase 1
g700	AT1G07790	Histone superfamily protein
g840	AT3G25270	Ribonuclease H-like superfamily protein
g946	AT1G02670	P-loop containing nucleoside triphosphate hydrolases superfamily protein
g947	AT1G10385	Vps51/Vps67 family (components of vesicular transport) protein
g948	AT1G10380	Putative membrane lipoprotein
g949	AT1G10370	Glutathione S-transferase family protein
g951	AT1G10110	F-box family protein
g952	AT1G10240	FAR1-related sequence 11
g978	AT1G10380	Putative membrane lipoprotein
g1193	AT1G12270	stress-inducible protein
g1263	AT1G33710	RNA-directed DNA polymerase (reverse transcriptase)-related family protein
g1339	AT5G45570	Ulp1 protease family protein
g1571	AT1G15890	Disease resistance protein (CC-NBS-LRR class) family
g1907	AT1G43145	hypothetical protein
g1917	AT1G43722	nuclease
g2089	n/a	n/a
g2096	n/a	n/a
g2097	AT1G20400	hypothetical protein (DUF1204)
g2098	AT5G39775	Gag-Pol polyprotein/retrotransposon
g2108	AT1G21120	O-methyltransferase family protein
g2109	AT1G21120	O-methyltransferase family protein
g2110	AT1G21120	O-methyltransferase family protein
g2465	n/a	n/a
g2623	AT1G27180	disease resistance protein (TIR-NBS-LRR class)
g2655	AT1G10000	Ribonuclease H-like superfamily protein
g2706	AT1G28040	RING/U-box superfamily protein
g2723	n/a	n/a
g3058	AT4G23160	cysteine-rich RECEPTOR-like kinase
g3062	AT1G31600	RNA-binding (RRM/RBD/RNP motifs) family protein
g3102	AT4G10880	hypothetical protein
g3109	AT1G56270	RPB1a
g3110	AT1G56270	RPB1a
g3111	AT1G56270	RPB1a
g3112	AT2G22910	N-acetyl-l-glutamate synthase 1
g3113	AT1G56270	RPB1a
g3114	AT1G56270	RPB1a
g3115	AT1G56270	RPB1a
g3116	AT1G80940	Snf1 kinase interactor-like protein
g3141	AT1G32270	syntaxin
g3144	AT1G73700	MATE efflux family protein
g3145	AT1G64780	2
g3177	n/a	n/a
g3187	AT1G30790	F-box and associated interaction domains-containing protein
g3193	AT1G61190	LRR and NB-ARC domains-containing disease resistance protein
g3217	AT1G32970	Subtilisin-like serine endopeptidase family protein
g3287	AT3G24255	RNA-directed DNA polymerase (reverse transcriptase)-related family protein
g3297	AT1G33870	P-loop containing nucleoside triphosphate hydrolases superfamily protein
g3300	AT4G23160	cysteine-rich RECEPTOR-like kinase
g3301	AT1G48720	Copia-like polyprotein/retrotransposon
g3302	AT1G33870	P-loop containing nucleoside triphosphate hydrolases superfamily protein
g3304	AT1G33900	P-loop containing nucleoside triphosphate hydrolases superfamily protein
g3308	AT1G12220	Disease resistance protein (CC-NBS-LRR class) family
g3309	AT5G42905	Polynucleotidyl transferase, ribonuclease H-like superfamily protein
g3311	AT1G33900	P-loop containing nucleoside triphosphate hydrolases superfamily protein
g3312	AT4G09940	P-loop containing nucleoside triphosphate hydrolases superfamily protein
g3313	AT1G33900	P-loop containing nucleoside triphosphate hydrolases superfamily protein
g3314	n/a	n/a
g3317	AT1G33970	P-loop containing nucleoside triphosphate hydrolases superfamily protein
g3318	AT1G33950	Avirulence induced gene (AIG1) family protein
g3319	AT1G33900	P-loop containing nucleoside triphosphate hydrolases superfamily protein
g3320	AT1G33890	Avirulence induced gene (AIG1) family protein
g3321	n/a	n/a
g3322	AT5G33320	Glucose-6-phosphate/phosphate translocator-like protein
g3323	AT1G33820	hypothetical protein
g3324	AT3G42170	BED zinc finger and hAT dimerization domain-containing protein DAYSLEEPER
g3325	AT1G33830	P-loop containing nucleoside triphosphate hydrolases superfamily protein
g3326	AT3G30370	MuDR family transposase
g3328	n/a	n/a
g3329	AT2G26820	phloem protein 2-A3
g3331	AT1G33920	phloem protein 2-A4
g3332	AT1G33950	Avirulence induced gene (AIG1) family protein
g3343	AT1G31540	Disease resistance protein (TIR-NBS-LRR class) family
g3344	AT1G34050	Ankyrin repeat family protein
g3345	AT5G06150	Cyclin family protein
g3347	AT1G34047	Defensin-like (DEFL) family protein
g3372	AT1G34510	Peroxidase superfamily protein
g3397	n/a	n/a
g3398	AT4G23160	cysteine-rich RECEPTOR-like kinase
g3399	AT5G22550	transmembrane protein, putative (DUF247)
g3403	AT3G48340	Cysteine proteinases superfamily protein
g3404	AT3G48340	Cysteine proteinases superfamily protein
g3405	AT1G34550	transmembrane protein (DUF616)
g3406	AT3G15750	Essential protein Yae1, N-terminal
g3414	n/a	n/a
g3418	AT2G15420	myosin heavy chain-like protein
g3496	AT4G23160	cysteine-rich RECEPTOR-like kinase
g3505	AT3G05850	MuDR family transposase
g3536	AT4G29090	Ribonuclease H-like superfamily protein
g3578	AT1G36390	Co-chaperone GrpE family protein
g3582	AT1G51172	hypothetical protein
g3586	AT1G43145	hypothetical protein
g3587	AT2G06420	En/Spm-like transposon, putative (DUF1985)
g3588	AT3G31430	zinc knuckle (CCHC-type) family protein
g3593	AT1G06740	MuDR family transposase
g3594	AT3G05850	MuDR family transposase
g3600	AT4G07325	replication-like protein
g3601	AT2G06420	En/Spm-like transposon, putative (DUF1985)
g3602	n/a	n/a
g3604	AT2G06565	hypothetical protein
g3605	AT4G08430	Ulp1 protease family protein
g3607	AT4G03566	ribonuclease H
g3614	AT3G32050	hypothetical protein
g3627	n/a	n/a
g3628	n/a	n/a
g3724	AT4G04265	PttA/En/Spm family plant transposase
g3726	n/a	n/a
g3733	n/a	n/a
g3734	AT5G38190	myosin heavy chain-like protein
g3749	AT3G30820	retrotransposon ORF-1 protein
g3750	AT3G42170	BED zinc finger and hAT dimerization domain-containing protein DAYSLEEPER
g3751	n/a	n/a
g3752	n/a	n/a
g3755	AT3G30820	retrotransposon ORF-1 protein
g3757	AT3G42170	BED zinc finger and hAT dimerization domain-containing protein DAYSLEEPER
g3758	n/a	n/a
g3759	n/a	n/a
g3763	n/a	n/a
g3767	n/a	n/a
g3772	n/a	n/a
g3774	AT1G73970	obscurin-like protein
g3780	n/a	n/a
g3795	AT3G30820	retrotransposon ORF-1 protein
g3801	AT4G29090	Ribonuclease H-like superfamily protein
g3812	AT2G06425	PttA/En/Spm family plant transposase
g3819	n/a	n/a
g3823	AT2G17905	Ta11-like non-LTR retrotransposon
g3824	AT5G25600	putative nucleic-acid protein
g3828	AT1G05000	Phosphotyrosine protein phosphatases superfamily protein
g3830	AT5G45570	Ulp1 protease family protein
g3838	n/a	n/a
g3844	n/a	n/a
g3847	AT4G23160	cysteine-rich RECEPTOR-like kinase
g3852	AT5G45570	Ulp1 protease family protein
g3854	AT2G08986	hypothetical protein
g3855	AT1G43760	DNAse I-like superfamily protein
g3857	n/a	n/a
g3859	n/a	n/a
g3869	n/a	n/a
g3878	n/a	n/a
g3889	AT3G31550	replication protein A1
g3898	n/a	n/a
g3899	AT1G33860	hypothetical protein
g3932	n/a	n/a
g4015	AT2G22340	transmembrane protein
g4020	AT3G09510	Ribonuclease H-like superfamily protein
g4021	n/a	n/a
g4067	AT3G32904	Myb/SANT-like DNA-binding domain protein
g4068	AT5G32590	myosin heavy chain-like protein
g4072	n/a	n/a
g4078	AT5G29050	hypothetical protein (DUF3287)
g4108	n/a	n/a
g4112	AT5G65005	Polynucleotidyl transferase, ribonuclease H-like superfamily protein
g4119	n/a	n/a
g4161	AT5G48050	Copia-like polyprotein/retrotransposon
g4185	AT2G11626	hypothetical protein
g4186	AT2G43220	Cysteine/Histidine-rich C1 domain family protein
g4187	AT2G43220	Cysteine/Histidine-rich C1 domain family protein
g4189	AT2G43210	Ubiquitin-like superfamily protein
g4190	n/a	n/a
g4212	AT3G42140	zinc ion binding / nucleic acid binding protein
g4213	AT4G29090	Ribonuclease H-like superfamily protein
g4217	AT1G45191	Glycosyl hydrolase superfamily protein
g4222	AT5G48320	Cysteine/Histidine-rich C1 domain family protein
g4290	AT3G44713	hypothetical protein
g4312	AT1G47695	F-box/RNI/FBD-like domain protein
g4333	AT5G26710	Glutamyl/glutaminyl-tRNA synthetase, class Ic
g4369	n/a	n/a
g4414	AT1G48725	transmembrane protein
g4415	AT1G48730	hypothetical protein
g4437	AT1G48953	hypothetical protein
g4438	AT1G47657	hypothetical protein
g4441	AT4G29090	Ribonuclease H-like superfamily protein
g4445	n/a	n/a
g4446	AT1G20400	hypothetical protein (DUF1204)
g4447	AT2G43865	hypothetical protein
g4453	AT2G06420	En/Spm-like transposon, putative (DUF1985)
g4555	AT1G50060	CAP (Cysteine-rich secretory proteins, Antigen 5, and Pathogenesis-related 1 protein) superfamily protein
g4692	AT1G51470	beta glucosidase 35
g4757	AT4G23160	cysteine-rich RECEPTOR-like kinase
g4820	AT5G19840	2-oxoglutarate (2OG) and Fe(II)-dependent oxygenase superfamily protein
g4844	AT1G52810	2-oxoglutarate (2OG) and Fe(II)-dependent oxygenase superfamily protein
g4849	AT4G23160	cysteine-rich RECEPTOR-like kinase
g4967	n/a	n/a
g5180	AT3G42170	BED zinc finger and hAT dimerization domain-containing protein DAYSLEEPER
g5213	AT3G09510	Ribonuclease H-like superfamily protein
g5242	AT1G56540	Disease resistance protein (TIR-NBS-LRR class) family
g5243	AT1G56540	Disease resistance protein (TIR-NBS-LRR class) family
g5244	AT1G56540	Disease resistance protein (TIR-NBS-LRR class) family
g5334	n/a	n/a
g5347	n/a	n/a
g5385	AT1G59660	Nucleoporin autopeptidase
g5386	AT1G59670	glutathione S-transferase TAU 15
g5387	AT1G59670	glutathione S-transferase TAU 15
g5388	AT1G59620	Disease resistance protein (CC-NBS-LRR class) family
g5389	AT1G59620	Disease resistance protein (CC-NBS-LRR class) family
g5392	AT1G59660	Nucleoporin autopeptidase
g5394	AT3G44670	Disease resistance protein (TIR-NBS-LRR class) family
g5395	AT3G45430	Concanavalin A-like lectin protein kinase family protein
g5396	AT3G44400	Disease resistance protein (TIR-NBS-LRR class) family
g5397	AT1G63580	Receptor-like protein kinase-related family protein
g5398	AT1G63570	Receptor-like protein kinase-related family protein
g5399	AT1G63550	Receptor-like protein kinase-related family protein
g5400	AT1G63540	hydroxyproline-rich glycoprotein family protein
g5401	AT1G63530	hypothetical protein
g5402	AT3G44480	Disease resistance protein (TIR-NBS-LRR class) family
g5404	AT1G59660	Nucleoporin autopeptidase
g5405	AT1G59670	glutathione S-transferase TAU 15
g5406	AT1G59670	glutathione S-transferase TAU 15
g5407	AT1G59620	Disease resistance protein (CC-NBS-LRR class) family
g5408	AT1G59620	Disease resistance protein (CC-NBS-LRR class) family
g5409	AT1G59700	glutathione S-transferase TAU 16
g5410	AT1G59710	actin cross-linking protein (DUF569)
g5411	AT1G59660	Nucleoporin autopeptidase
g5412	AT1G59620	Disease resistance protein (CC-NBS-LRR class) family
g5413	AT1G59700	glutathione S-transferase TAU 16
g5414	AT1G59710	actin cross-linking protein (DUF569)
g5415	AT1G59660	Nucleoporin autopeptidase
g5416	AT1G59670	glutathione S-transferase TAU 15
g5417	AT1G59670	glutathione S-transferase TAU 15
g5418	AT1G59620	Disease resistance protein (CC-NBS-LRR class) family
g5419	AT1G59620	Disease resistance protein (CC-NBS-LRR class) family
g5420	AT1G59700	glutathione S-transferase TAU 16
g5421	AT1G59710	actin cross-linking protein (DUF569)
g5425	AT1G59660	Nucleoporin autopeptidase
g5426	AT1G59670	glutathione S-transferase TAU 15
g5427	AT1G59670	glutathione S-transferase TAU 15
g5428	AT1G59620	Disease resistance protein (CC-NBS-LRR class) family
g5429	AT1G59620	Disease resistance protein (CC-NBS-LRR class) family
g5430	AT1G59700	glutathione S-transferase TAU 16
g5431	AT1G59710	actin cross-linking protein (DUF569)
g5432	AT1G59660	Nucleoporin autopeptidase
g5433	AT1G59670	glutathione S-transferase TAU 15
g5434	AT1G59670	glutathione S-transferase TAU 15
g5435	AT1G59620	Disease resistance protein (CC-NBS-LRR class) family
g5436	AT1G59620	Disease resistance protein (CC-NBS-LRR class) family
g5437	AT1G59700	glutathione S-transferase TAU 16
g5438	AT1G59710	actin cross-linking protein (DUF569)
g5441	AT1G59724	hypothetical protein
g5443	AT1G59670	glutathione S-transferase TAU 15
g5444	AT1G59670	glutathione S-transferase TAU 15
g5445	AT1G59620	Disease resistance protein (CC-NBS-LRR class) family
g5446	AT1G59620	Disease resistance protein (CC-NBS-LRR class) family
g5447	AT1G59700	glutathione S-transferase TAU 16
g5448	AT1G59710	actin cross-linking protein (DUF569)
g5553	AT1G40087	Plant transposase (Ptta/En/Spm family)
g5673	AT4G10613	RNA-directed DNA polymerase (reverse transcriptase)-related family protein
g5687	AT1G62220	transmembrane protein
g5842	AT3G50250	transmembrane protein
g5846	AT1G62600	Flavin-binding monooxygenase family protein
g5896	AT2G16870	Disease resistance protein (TIR-NBS-LRR class) family
g5923	n/a	n/a
g6119	AT1G65985	transmembrane protein, putative (DUF247)
g6511	AT1G69730	Wall-associated kinase family protein
g6512	AT1G69710	Regulator of chromosome condensation (RCC1) family with FYVE zinc finger domain-containing protein
g6515	AT1G69750	cytochrome c oxidase 19-2
g6517	AT4G29090	Ribonuclease H-like superfamily protein
g6691	AT5G26622	Beta-galactosidase related protein
g6811	AT1G72840	Disease resistance protein (TIR-NBS-LRR class)
g6812	AT5G17680	disease resistance protein (TIR-NBS-LRR class)
g7121	AT1G33710	RNA-directed DNA polymerase (reverse transcriptase)-related family protein
g7736	AT2G02000	glutamate decarboxylase 3
g7930	AT5G42905	Polynucleotidyl transferase, ribonuclease H-like superfamily protein
g7943	AT4G29090	Ribonuclease H-like superfamily protein
g7948	AT1G60720	RNA-directed DNA polymerase (reverse transcriptase)-related family protein
g7967	AT3G24255	RNA-directed DNA polymerase (reverse transcriptase)-related family protein
g7985	AT4G23160	cysteine-rich RECEPTOR-like kinase
g8003	AT4G23160	cysteine-rich RECEPTOR-like kinase
g8041	AT2G02520	RNA-directed DNA polymerase (reverse transcriptase)-related family protein
g8042	AT2G04810	F-box only protein (DUF295)
g8057	AT1G43970	hypothetical protein
g8059	n/a	n/a
g8090	AT4G05360	Zinc knuckle (CCHC-type) family protein
g8118	AT4G23160	cysteine-rich RECEPTOR-like kinase
g8135	n/a	n/a
g8158	AT1G73100	histone-lysine N-methyltransferase, H3 lysine-9 specific SUVH3-like protein
g8206	AT1G31150	K-box region protein (DUF1985)
g8221	AT2G06555	hypothetical protein
g8222	AT2G06555	hypothetical protein
g8231	AT2G06570	hypothetical protein
g8273	AT2G14390	hypothetical protein
g8295	AT4G02050	sugar transporter protein 7
g8299	AT4G02050	sugar transporter protein 7
g8300	AT1G52950	Nucleic acid-binding, OB-fold-like protein
g8340	n/a	n/a
g8346	AT2G06420	En/Spm-like transposon, putative (DUF1985)
g8349	AT2G06420	En/Spm-like transposon, putative (DUF1985)
g8353	AT1G36970	transmembrane protein, putative (DUF1985)
g8356	n/a	n/a
g8357	AT2G07240	cysteine-type peptidase
g8358	AT2G07240	cysteine-type peptidase
g8359	AT1G60720	RNA-directed DNA polymerase (reverse transcriptase)-related family protein
g8360	AT4G09260	transmembrane protein
g8363	AT3G05850	MuDR family transposase
g8364	AT3G45560	zinc finger (C3HC4-type RING finger) family protein
g8365	AT4G09210	transmembrane protein
g8368	AT3G05850	MuDR family transposase
g8371	AT3G49520	F-box and associated interaction domains-containing protein
g8372	AT2G07190	transmembrane protein, putative (DUF1985)
g8373	AT3G07210	hypothetical protein
g8374	AT4G05097	hypothetical protein
g8376	n/a	n/a
g8377	AT3G43150	hypothetical protein
g8378	AT5G32590	myosin heavy chain-like protein
g8383	AT1G40087	Plant transposase (Ptta/En/Spm family)
g8399	n/a	n/a
g8402	AT2G06105	aspartyl protease gag-polyprotein
g8408	n/a	n/a
g8420	AT2G09840	nucleic acid/zinc ion-binding protein
g8463	n/a	n/a
g8481	n/a	n/a
g8482	n/a	n/a
g8556	n/a	n/a
g8583	AT5G24480	Beta-galactosidase related protein
g8584	AT1G43760	DNAse I-like superfamily protein
g8586	AT1G40087	Plant transposase (Ptta/En/Spm family)
g8588	n/a	n/a
g8595	AT2G06845	Beta-galactosidase related protein
g8607	n/a	n/a
g8615	n/a	n/a
g8616	AT4G23160	cysteine-rich RECEPTOR-like kinase
g8618	n/a	n/a
g8619	AT4G10890	DDE family endonuclease
g8636	n/a	n/a
g8688	n/a	n/a
g8739	AT2G12880	Zinc knuckle (CCHC-type) family protein
g8757	AT4G29090	Ribonuclease H-like superfamily protein
g8793	AT4G04775	zinc ion binding protein
g8794	AT5G15685	mutator transposase MUDRA protein
g8821	AT2G13800	somatic embryogenesis receptor-like kinase 5
g8843	n/a	n/a
g8845	AT2G24740	SET domain group 21
g8846	AT2G24740	SET domain group 21
g8847	n/a	n/a
g8849	AT1G67235	transmembrane protein
g8852	AT4G23160	cysteine-rich RECEPTOR-like kinase
g8932	n/a	n/a
g8934	AT2G45135	RING/U-box superfamily protein
g8935	AT4G33770	Inositol 1,3,4-trisphosphate 5/6-kinase family protein
g8941	AT2G14700	hypothetical protein
g8945	AT3G25270	Ribonuclease H-like superfamily protein
g8946	AT3G24255	RNA-directed DNA polymerase (reverse transcriptase)-related family protein
g8976	n/a	n/a
g8988	AT4G23160	cysteine-rich RECEPTOR-like kinase
g9001	n/a	n/a
g9005	AT5G53150	DnaJ heat shock amino-terminal domain protein
g9012	AT2G15345	Plant invertase/pectin methylesterase inhibitor superfamily protein
g9022	AT2G15450	Pectin lyase-like superfamily protein
g9023	AT2G15470	Pectin lyase-like superfamily protein
g9024	AT2G15470	Pectin lyase-like superfamily protein
g9026	AT2G15470	Pectin lyase-like superfamily protein
g9027	AT2G15470	Pectin lyase-like superfamily protein
g9028	AT2G15470	Pectin lyase-like superfamily protein
g9043	AT3G24255	RNA-directed DNA polymerase (reverse transcriptase)-related family protein
g9051	AT4G33310	hypothetical protein
g9099	AT3G05850	MuDR family transposase
g9100	AT5G30520	hypothetical protein
g9106	AT2G16360	40S ribosomal protein S25
g9107	AT2G16290	F-box SKIP23-like protein (DUF295)
g9108	n/a	n/a
g9109	AT2G16370	thymidylate synthase 1
g9111	AT2G16290	F-box SKIP23-like protein (DUF295)
g9129	n/a	n/a
g9130	n/a	n/a
g9131	n/a	n/a
g9188	AT1G03720	Cysteine proteinases superfamily protein
g9611	AT2G21185	transmembrane protein
g9631	AT5G19270	reverse transcriptase-like protein
g9676	AT2G21840	Cysteine/Histidine-rich C1 domain family protein
g9677	AT2G21850	Cysteine/Histidine-rich C1 domain family protein
g9678	AT2G21860	violaxanthin de-epoxidase-like protein
g9680	AT2G21850	Cysteine/Histidine-rich C1 domain family protein
g9770	n/a	n/a
g9794	AT2G23010	serine carboxypeptidase-like 9
g9811	AT2G23130	arabinogalactan protein 17
g9843	AT5G51545	low psii accumulation2
g9874	AT4G23160	cysteine-rich RECEPTOR-like kinase
g9914	AT1G71400	receptor like protein 12
g9970	AT2G24693	Protein of unknown function (PD694200)
g9972	AT1G20400	hypothetical protein (DUF1204)
g9973	AT2G43865	hypothetical protein
g10015	AT3G30165	zinc ion-binding protein
g10016	AT3G05850	MuDR family transposase
g10024	AT4G19270	hypothetical protein
g10025	n/a	n/a
g10026	AT2G25240	Serine protease inhibitor (SERPIN) family protein
g10028	AT5G48510	BTB/POZ domain-containing protein
g10358	n/a	n/a
g10535	AT2G13900	Cysteine/Histidine-rich C1 domain family protein
g10588	AT5G65005	Polynucleotidyl transferase, ribonuclease H-like superfamily protein
g10597	AT2G30810	Gibberellin-regulated family protein
g10641	AT2G31210	basic helix-loop-helix (bHLH) DNA-binding superfamily protein
g10793	AT2G32650	RmlC-like cupins superfamily protein
g10794	AT2G27410	B3 domain protein, putative (DUF313)
g10818	AT4G29090	Ribonuclease H-like superfamily protein
g10887	AT4G23160	cysteine-rich RECEPTOR-like kinase
g11152	n/a	n/a
g11819	AT2G42470	TRAF-like family protein
g11900	AT2G43220	Cysteine/Histidine-rich C1 domain family protein
g11928	AT2G43260	F-box and associated interaction domains-containing protein
g11936	AT2G43535	Scorpion toxin-like knottin superfamily protein
g11957	AT2G43730	Mannose-binding lectin superfamily protein
g11958	AT2G43740	Mannose-binding lectin superfamily protein
g12100	AT2G45110	expansin B4
g12718	AT1G65850	Disease resistance protein (TIR-NBS-LRR class) family
g12772	AT4G21600	endonuclease 5
g12775	AT3G04440	Plasma-membrane choline transporter family protein
g12787	AT3G04540	Cysteine-rich protein
g12895	n/a	n/a
g12896	AT3G05530	regulatory particle triple-A ATPase 5A
g12897	AT3G05540	Methionine sulfoxide reductase (MSS4-like) family protein
g13215	AT4G23160	cysteine-rich RECEPTOR-like kinase
g13354	AT3G10120	hypothetical protein
g13355	AT3G10130	SOUL heme-binding family protein
g13651	AT5G15685	mutator transposase MUDRA protein
g13827	AT3G14250	RING/U-box superfamily protein
g13858	AT1G51172	hypothetical protein
g13877	AT4G29090	Ribonuclease H-like superfamily protein
g14088	AT4G23160	cysteine-rich RECEPTOR-like kinase
g14151	AT3G42170	BED zinc finger and hAT dimerization domain-containing protein DAYSLEEPER
g14624	AT2G10975	hypothetical protein
g14625	AT2G13770	nuclease
g14661	AT3G21930	cysteine-rich repeat secretory protein
g14687	AT4G23160	cysteine-rich RECEPTOR-like kinase
g14742	AT1G43722	nuclease
g14866	n/a	n/a
g15101	AT5G23910	ATP binding microtubule motor family protein
g15139	AT5G64813	Ras-related small GTP-binding family protein
g15141	AT3G26270	cytochrome P450, family 71, subfamily B, polypeptide 25
g15199	AT4G29090	Ribonuclease H-like superfamily protein
g15282	AT2G02520	RNA-directed DNA polymerase (reverse transcriptase)-related family protein
g15284	AT3G27473	Cysteine/Histidine-rich C1 domain family protein
g15285	AT5G42840	Cysteine/Histidine-rich C1 domain family protein
g15313	AT3G24255	RNA-directed DNA polymerase (reverse transcriptase)-related family protein
g15343	AT5G42840	Cysteine/Histidine-rich C1 domain family protein
g15344	AT5G40210	nodulin MtN21 /EamA-like transporter family protein
g15368	AT3G24255	RNA-directed DNA polymerase (reverse transcriptase)-related family protein
g15370	n/a	n/a
g15371	AT4G23160	cysteine-rich RECEPTOR-like kinase
g15372	AT3G28300	transmembrane protein, putative (DUF677)
g15373	AT4G23160	cysteine-rich RECEPTOR-like kinase
g15375	AT4G23160	cysteine-rich RECEPTOR-like kinase
g15377	AT4G23160	cysteine-rich RECEPTOR-like kinase
g15388	AT3G51690	PIF1 helicase
g15389	AT4G26870	Class II aminoacyl-tRNA and biotin synthetases superfamily protein
g15390	AT5G15790	RING/U-box superfamily protein
g15408	AT4G23160	cysteine-rich RECEPTOR-like kinase
g15409	n/a	n/a
g15410	AT4G23160	cysteine-rich RECEPTOR-like kinase
g15480	AT5G59920	Cysteine/Histidine-rich C1 domain family protein
g15489	AT1G10000	Ribonuclease H-like superfamily protein
g15494	AT4G23160	cysteine-rich RECEPTOR-like kinase
g15517	n/a	n/a
g15539	AT3G29385	dentin sialophosphoprotein-like protein
g15540	AT1G65850	Disease resistance protein (TIR-NBS-LRR class) family
g15557	AT3G31430	zinc knuckle (CCHC-type) family protein
g15559	n/a	n/a
g15561	AT5G25200	Ta11-like non-LTR retrotransposon
g15587	AT3G01345	Expressed protein
g15588	n/a	n/a
g15610	AT5G34870	zinc knuckle (CCHC-type) family protein
g15611	AT4G06526	nucleic acid binding / zinc ion binding protein
g15612	AT2G06908	hypothetical protein
g15613	n/a	n/a
g15627	n/a	n/a
g15632	AT1G43760	DNAse I-like superfamily protein
g15636	n/a	n/a
g15641	AT3G29970	B12D protein
g15652	n/a	n/a
g15654	n/a	n/a
g15655	AT5G42905	Polynucleotidyl transferase, ribonuclease H-like superfamily protein
g15672	n/a	n/a
g15674	n/a	n/a
g15677	AT1G41920	General transcription factor 2-related zinc finger protein
g15678	AT5G15685	mutator transposase MUDRA protein
g15679	n/a	n/a
g15680	n/a	n/a
g15681	AT2G07240	cysteine-type peptidase
g15682	AT3G05850	MuDR family transposase
g15685	AT2G07240	cysteine-type peptidase
g15686	AT5G15685	mutator transposase MUDRA protein
g15687	AT3G05850	MuDR family transposase
g15690	AT3G30387	inhibitor/lipid-transfer protein/seed storage 2S albumin superfamily protein (DUF784)
g15701	AT3G42060	myosin heavy chain-like protein
g15702	AT2G06420	En/Spm-like transposon, putative (DUF1985)
g15704	AT1G47657	hypothetical protein
g15759	AT1G06740	MuDR family transposase
g15814	AT2G06420	En/Spm-like transposon, putative (DUF1985)
g15844	AT5G45570	Ulp1 protease family protein
g15858	AT4G23160	cysteine-rich RECEPTOR-like kinase
g15859	AT4G23160	cysteine-rich RECEPTOR-like kinase
g15860	AT1G21280	Copia-like polyprotein/retrotransposon
g15870	AT3G43150	hypothetical protein
g15872	n/a	n/a
g15877	n/a	n/a
g15878	AT2G27710	60S acidic ribosomal protein family
g15879	AT2G25140	casein lytic proteinase B4
g15908	AT4G03740	hypothetical protein
g15910	n/a	n/a
g15911	AT5G28950	nuclease
g15912	n/a	n/a
g15915	AT1G30140	Myb/SANT-like DNA-binding domain protein
g15928	AT2G06105	aspartyl protease gag-polyprotein
g15933	n/a	n/a
g15934	n/a	n/a
g15935	AT1G40390	DNAse I-like superfamily protein
g15940	AT1G43680	nucleic acid-binding/zinc ion-binding protein
g15942	n/a	n/a
g15944	AT1G36756	hypothetical protein
g15945	n/a	n/a
g15946	AT3G05850	MuDR family transposase
g15947	AT5G28820	Myb/SANT-like DNA-binding domain protein
g15948	n/a	n/a
g15951	ATCG00140	ATP synthase subunit C family protein
g15971	AT2G08986	hypothetical protein
g15979	AT2G07981	hypothetical protein
g15988	AT2G08986	hypothetical protein
g15989	AT2G08986	hypothetical protein
g15991	AT5G32590	myosin heavy chain-like protein
g15992	AT3G43150	hypothetical protein
g15997	AT2G08986	hypothetical protein
g16013	AT2G08986	hypothetical protein
g16014	n/a	n/a
g16015	n/a	n/a
g16018	AT5G32590	myosin heavy chain-like protein
g16019	AT5G29050	hypothetical protein (DUF3287)
g16034	AT5G35603	hypothetical protein (DUF3287)
g16035	n/a	n/a
g16038	AT5G32590	myosin heavy chain-like protein
g16039	n/a	n/a
g16055	AT2G06095	transmembrane protein
g16057	AT1G51172	hypothetical protein
g16058	AT5G32590	myosin heavy chain-like protein
g16098	n/a	n/a
g16099	n/a	n/a
g16100	n/a	n/a
g16101	n/a	n/a
g16106	AT2G08986	hypothetical protein
g16131	n/a	n/a
g16134	n/a	n/a
g16137	n/a	n/a
g16140	n/a	n/a
g16143	AT2G01008	maternal effect embryo arrest protein
g16146	AT2G01008	maternal effect embryo arrest protein
g16148	AT2G01008	maternal effect embryo arrest protein
g16150	AT2G01008	maternal effect embryo arrest protein
g16152	AT2G01008	maternal effect embryo arrest protein
g16154	AT2G01008	maternal effect embryo arrest protein
g16156	n/a	n/a
g16159	n/a	n/a
g16162	AT2G01008	maternal effect embryo arrest protein
g16164	n/a	n/a
g16167	AT2G01008	maternal effect embryo arrest protein
g16169	AT2G01008	maternal effect embryo arrest protein
g16171	AT2G01008	maternal effect embryo arrest protein
g16173	AT2G01008	maternal effect embryo arrest protein
g16175	AT2G01008	maternal effect embryo arrest protein
g16177	n/a	n/a
g16180	n/a	n/a
g16183	AT2G08986	hypothetical protein
g16193	n/a	n/a
g16198	AT5G62810	peroxin 14
g16210	AT4G37900	hypothetical protein (duplicated DUF1399)
g16211	AT5G42905	Polynucleotidyl transferase, ribonuclease H-like superfamily protein
g16217	AT4G07325	replication-like protein
g16218	AT4G23160	cysteine-rich RECEPTOR-like kinase
g16226	AT2G06420	En/Spm-like transposon, putative (DUF1985)
g16227	AT2G13105	hypothetical protein
g16228	AT2G26790	Pentatricopeptide repeat (PPR) superfamily protein
g16229	AT2G26790	Pentatricopeptide repeat (PPR) superfamily protein
g16230	AT2G06420	En/Spm-like transposon, putative (DUF1985)
g16232	AT2G07200	Cysteine proteinases superfamily protein
g16233	AT1G06740	MuDR family transposase
g16289	AT2G06420	En/Spm-like transposon, putative (DUF1985)
g16368	AT1G06740	MuDR family transposase
g16412	AT1G18560	BED zinc finger and hAT dimerization domain-containing protein
g16413	AT4G09740	glycosyl hydrolase 9B14
g16414	AT3G42155	glycosyl hydrolase family 9 protein
g16417	AT4G09740	glycosyl hydrolase 9B14
g16418	AT3G50310	mitogen-activated protein kinase kinase kinase 20
g16446	AT1G67235	transmembrane protein
g16467	AT3G24255	RNA-directed DNA polymerase (reverse transcriptase)-related family protein
g16562	AT3G44480	Disease resistance protein (TIR-NBS-LRR class) family
g16563	AT3G57587	Ta11-like non-LTR retrotransposon
g16565	AT3G44480	Disease resistance protein (TIR-NBS-LRR class) family
g16566	AT1G63580	Receptor-like protein kinase-related family protein
g16567	AT1G63570	Receptor-like protein kinase-related family protein
g16568	AT1G63550	Receptor-like protein kinase-related family protein
g16569	AT1G63540	hydroxyproline-rich glycoprotein family protein
g16570	AT1G63530	hypothetical protein
g16571	AT3G44480	Disease resistance protein (TIR-NBS-LRR class) family
g16572	AT3G44490	histone deacetylase 17
g16573	AT3G44480	Disease resistance protein (TIR-NBS-LRR class) family
g16574	AT3G44400	Disease resistance protein (TIR-NBS-LRR class) family
g16576	AT3G44670	Disease resistance protein (TIR-NBS-LRR class) family
g16577	AT3G45430	Concanavalin A-like lectin protein kinase family protein
g16578	AT3G44630	Disease resistance protein (TIR-NBS-LRR class) family
g16579	AT3G42050	vacuolar ATP synthase subunit H family protein
g16580	AT3G44400	Disease resistance protein (TIR-NBS-LRR class) family
g16581	AT4G23160	cysteine-rich RECEPTOR-like kinase
g16583	AT3G44620	protein-tyrosine phosphatase
g16584	n/a	n/a
g16591	AT3G44630	Disease resistance protein (TIR-NBS-LRR class) family
g16592	AT3G44620	protein-tyrosine phosphatase
g16593	AT3G44480	Disease resistance protein (TIR-NBS-LRR class) family
g16600	AT1G29880	glycyl-tRNA synthetase / glycine-tRNA ligase
g16607	AT3G42170	BED zinc finger and hAT dimerization domain-containing protein DAYSLEEPER
g16618	AT4G04265	PttA/En/Spm family plant transposase
g16628	AT3G05850	MuDR family transposase
g16629	AT2G06565	hypothetical protein
g16630	AT2G06565	hypothetical protein
g16631	n/a	n/a
g16632	AT5G45570	Ulp1 protease family protein
g16633	AT1G31150	K-box region protein (DUF1985)
g16681	AT3G45460	IBR domain containing protein
g16686	AT3G45490	reverse transcriptase-like protein
g16689	AT4G23160	cysteine-rich RECEPTOR-like kinase
g16704	n/a	n/a
g16733	AT5G59970	Histone superfamily protein
g16777	AT3G46340	Leucine-rich repeat protein kinase family protein
g16778	AT3G46400	Leucine-rich repeat protein kinase family protein
g16801	AT1G32420	F-box and associated interaction domains-containing protein
g16817	AT4G29090	Ribonuclease H-like superfamily protein
g16819	AT3G24255	RNA-directed DNA polymerase (reverse transcriptase)-related family protein
g16860	AT5G39775	Gag-Pol polyprotein/retrotransposon
g16861	AT1G20400	hypothetical protein (DUF1204)
g16879	AT1G06740	MuDR family transposase
g16880	AT5G30520	hypothetical protein
g16881	AT1G31150	K-box region protein (DUF1985)
g16887	AT3G44261	Pol polyprotein/retrotransposon
g16888	AT5G40820	Ataxia telangiectasia-mutated and RAD3-like protein
g16922	AT3G47580	Leucine-rich repeat protein kinase family protein
g16988	AT5G35600	histone deacetylase7
g16989	n/a	n/a
g17080	AT5G62050	inner membrane OXA1-like protein
g17081	AT1G15890	Disease resistance protein (CC-NBS-LRR class) family
g17178	AT3G42170	BED zinc finger and hAT dimerization domain-containing protein DAYSLEEPER
g17222	AT3G50470	homolog of RPW8 3
g17223	AT3G50480	homolog of RPW8 4
g17224	AT3G50470	homolog of RPW8 3
g17225	AT3G50470	homolog of RPW8 3
g17226	AT3G50480	homolog of RPW8 4
g17256	AT1G43722	nuclease
g17420	AT4G23160	cysteine-rich RECEPTOR-like kinase
g17446	AT3G52620	transmembrane protein
g17453	AT3G52710	hypothetical protein
g18008	AT3G58220	TRAF-like family protein
g18024	AT4G23160	cysteine-rich RECEPTOR-like kinase
g18146	AT3G59620	Mannose-binding lectin superfamily protein
g18303	AT3G61177	low-molecular-weight cysteine-rich 53
g18434	AT5G24480	Beta-galactosidase related protein
g18435	AT3G62430	Protein with RNI-like/FBD-like domain
g18466	AT3G62750	beta glucosidase 8
g18548	AT5G26880	tRNA (cytidine(34)-2'-O)-methyltransferase
g18710	AT4G01350	Cysteine/Histidine-rich C1 domain family protein
g18900	AT4G03050	2-oxoglutarate-dependent dioxygenase
g18904	AT4G03070	2-oxoglutarate (2OG) and Fe(II)-dependent oxygenase superfamily protein
g18905	AT4G03050	2-oxoglutarate-dependent dioxygenase
g18906	AT4G03050	2-oxoglutarate-dependent dioxygenase
g18907	AT4G03050	2-oxoglutarate-dependent dioxygenase
g18908	AT4G03070	2-oxoglutarate (2OG) and Fe(II)-dependent oxygenase superfamily protein
g18909	AT4G03070	2-oxoglutarate (2OG) and Fe(II)-dependent oxygenase superfamily protein
g18939	AT4G29090	Ribonuclease H-like superfamily protein
g18957	AT4G23160	cysteine-rich RECEPTOR-like kinase
g18972	n/a	n/a
g18975	AT3G24255	RNA-directed DNA polymerase (reverse transcriptase)-related family protein
g18987	AT4G05475	RNI-like superfamily protein
g19035	AT4G05030	Copper transport protein family
g19037	AT4G29090	Ribonuclease H-like superfamily protein
g19076	AT4G23160	cysteine-rich RECEPTOR-like kinase
g19103	AT4G04580	Homeodomain-like superfamily protein
g19116	AT3G25270	Ribonuclease H-like superfamily protein
g19124	AT3G05850	MuDR family transposase
g19125	AT1G31150	K-box region protein (DUF1985)
g19136	n/a	n/a
g19141	n/a	n/a
g19142	n/a	n/a
g19167	n/a	n/a
g19168	n/a	n/a
g19233	AT4G23160	cysteine-rich RECEPTOR-like kinase
g19275	AT2G06105	aspartyl protease gag-polyprotein
g19277	AT4G05553	zinc knuckle (CCHC-type) family protein
g19295	n/a	n/a
g19296	AT4G12620	origin of replication complex 1B
g19297	AT2G06095	transmembrane protein
g19300	AT4G05612	hypothetical protein
g19307	n/a	n/a
g19311	AT4G02880	ELKS/Rab6-interacting/CAST family protein
g19312	AT1G61520	PSI type III chlorophyll a/b-binding protein
g19313	AT5G61300	hypothetical protein
g19322	AT1G20400	hypothetical protein (DUF1204)
g19327	n/a	n/a
g19329	AT3G31430	zinc knuckle (CCHC-type) family protein
g19332	AT5G32590	myosin heavy chain-like protein
g19333	AT5G33898	hypothetical protein (DUF3287)
g19336	AT5G39775	Gag-Pol polyprotein/retrotransposon
g19338	n/a	n/a
g19349	n/a	n/a
g19572	n/a	n/a
g19573	n/a	n/a
g19582	AT1G73970	obscurin-like protein
g19583	n/a	n/a
g19628	AT5G28920	hypothetical protein
g19638	AT5G33393	hypothetical protein
g19639	AT3G05850	MuDR family transposase
g19640	AT5G15690	zinc ion binding protein
g19641	AT5G15685	mutator transposase MUDRA protein
g19644	AT5G25600	putative nucleic-acid protein
g19658	AT3G30320	hypothetical protein
g19661	AT5G27260	Myb/SANT-like DNA-binding domain protein
g19682	n/a	n/a
g19684	AT1G52950	Nucleic acid-binding, OB-fold-like protein
g19686	n/a	n/a
g19687	AT4G07325	replication-like protein
g19688	n/a	n/a
g19689	AT2G19600	K efflux antiporter 4
g19691	AT5G30341	hypothetical protein
g19702	n/a	n/a
g19705	n/a	n/a
g19709	AT4G07455	hypothetical protein
g19710	AT5G42905	Polynucleotidyl transferase, ribonuclease H-like superfamily protein
g19711	AT4G20520	RNA binding / RNA-directed DNA polymerase
g19712	AT3G05850	MuDR family transposase
g19713	AT2G07240	cysteine-type peptidase
g19718	n/a	n/a
g19723	n/a	n/a
g19724	n/a	n/a
g19725	AT5G15685	mutator transposase MUDRA protein
g19727	AT5G34581	hydroxyproline-rich glycoprotein family protein
g19728	AT2G07240	cysteine-type peptidase
g19729	AT1G06740	MuDR family transposase
g19733	AT3G53430	Ribosomal protein L11 family protein
g19737	n/a	n/a
g19739	n/a	n/a
g19741	AT1G40390	DNAse I-like superfamily protein
g19749	AT2G06095	transmembrane protein
g19751	n/a	n/a
g19755	n/a	n/a
g19762	AT5G39775	Gag-Pol polyprotein/retrotransposon
g19764	AT1G40104	hypothetical protein
g19769	AT2G08986	hypothetical protein
g19772	AT3G24255	RNA-directed DNA polymerase (reverse transcriptase)-related family protein
g19773	n/a	n/a
g19775	n/a	n/a
g19781	AT5G32590	myosin heavy chain-like protein
g19782	AT3G43150	hypothetical protein
g19786	AT3G30820	retrotransposon ORF-1 protein
g19788	n/a	n/a
g19789	n/a	n/a
g19793	AT4G07325	replication-like protein
g19797	n/a	n/a
g19807	AT3G05850	MuDR family transposase
g19808	n/a	n/a
g19822	n/a	n/a
g19824	AT4G01270	RING/U-box superfamily protein
g19875	n/a	n/a
g19878	AT3G43150	hypothetical protein
g19879	AT3G43148	myosin heavy chain-like protein
g19892	n/a	n/a
g19893	AT5G64670	Ribosomal protein L18e/L15 superfamily protein
g19906	AT5G40950	ribosomal protein large subunit 27
g19941	AT2G05050	Protein phosphatase 2C family protein
g19991	AT5G42905	Polynucleotidyl transferase, ribonuclease H-like superfamily protein
g20030	AT4G08800	Protein kinase superfamily protein
g20031	AT4G15096	hypothetical protein
g20032	AT3G24255	RNA-directed DNA polymerase (reverse transcriptase)-related family protein
g20050	AT4G23160	cysteine-rich RECEPTOR-like kinase
g20051	AT4G23160	cysteine-rich RECEPTOR-like kinase
g20052	AT1G31150	K-box region protein (DUF1985)
g20053	AT3G05850	MuDR family transposase
g20054	AT5G05400	LRR and NB-ARC domains-containing disease resistance protein
g20055	n/a	n/a
g20057	AT4G23160	cysteine-rich RECEPTOR-like kinase
g20058	AT5G52390	PAR1 protein
g20059	AT5G05400	LRR and NB-ARC domains-containing disease resistance protein
g20060	n/a	n/a
g20061	n/a	n/a
g20062	n/a	n/a
g20063	AT3G51700	PIF1 helicase
g20066	AT1G31150	K-box region protein (DUF1985)
g20067	AT5G30520	hypothetical protein
g20071	AT4G30720	FAD/NAD(P)-binding oxidoreductase family protein
g20072	AT4G30730	hypothetical protein
g20073	n/a	n/a
g20077	AT4G23160	cysteine-rich RECEPTOR-like kinase
g20078	AT4G09012	Mitochondrial ribosomal protein L27
g20096	AT3G27473	Cysteine/Histidine-rich C1 domain family protein
g20097	AT4G29090	Ribonuclease H-like superfamily protein
g20098	AT4G23160	cysteine-rich RECEPTOR-like kinase
g20101	n/a	n/a
g20104	AT4G09360	NB-ARC domain-containing disease resistance protein
g20105	AT4G09360	NB-ARC domain-containing disease resistance protein
g20106	AT4G09360	NB-ARC domain-containing disease resistance protein
g20107	AT4G09360	NB-ARC domain-containing disease resistance protein
g20114	AT4G09440	hypothetical protein (DUF577)
g20145	AT4G01760	Cysteine/Histidine-rich C1 domain family protein
g20201	AT5G39775	Gag-Pol polyprotein/retrotransposon
g20239	AT4G23160	cysteine-rich RECEPTOR-like kinase
g20287	AT4G11020	hypothetical protein
g20314	AT4G11250	AGAMOUS-like 52
g20352	AT4G11510	ralf-like 28
g20407	AT4G11240	Calcineurin-like metallo-phosphoesterase superfamily protein
g20408	AT4G12020	protein kinase family protein
g20409	AT4G04650	RNA-directed DNA polymerase (reverse transcriptase)-related family protein
g20412	n/a	n/a
g20463	AT4G12520	Bifunctional inhibitor/lipid-transfer protein/seed storage 2S albumin superfamily protein
g20552	AT4G13261	ECA1 gametogenesis family protein (DUF784)
g20606	AT4G13490	RING/U-box superfamily protein
g20660	AT2G24490	replicon protein A2
g20718	AT1G43722	nuclease
g20828	AT4G15460	glycine-rich protein
g20841	AT4G15562	superoxide dismutase 1 copper chaperone-like protein
g21146	AT4G18320	hypothetical protein
g21147	AT4G18320	hypothetical protein
g21209	n/a	n/a
g21237	AT5G45500	RNI-like superfamily protein
g21238	AT5G45510	Leucine-rich repeat (LRR) family protein
g21272	AT4G19500	nucleoside-triphosphatase/transmembrane receptor/nucleotide binding/ATP binding protein
g21274	AT4G19520	disease resistance protein (TIR-NBS-LRR class) family
g21275	AT4G19530	disease resistance protein (TIR-NBS-LRR class) family
g21313	AT4G19930	F-box and associated interaction domains-containing protein
g21314	n/a	n/a
g21315	AT4G19930	F-box and associated interaction domains-containing protein
g21501	AT4G21880	Pentatricopeptide repeat (PPR) superfamily protein
g21511	n/a	n/a
g21515	AT5G44510	target of AVRB operation1
g21516	AT4G21950	hypothetical protein
g21517	AT5G11250	Disease resistance protein (TIR-NBS-LRR class)
g21544	AT4G22165	F-box protein (DUF295)
g21596	AT4G22610	Bifunctional inhibitor/lipid-transfer protein/seed storage 2S albumin superfamily protein
g21597	AT4G22610	Bifunctional inhibitor/lipid-transfer protein/seed storage 2S albumin superfamily protein
g21664	AT3G24255	RNA-directed DNA polymerase (reverse transcriptase)-related family protein
g21688	AT3G47680	DNA binding protein
g21689	AT2G13770	nuclease
g21887	AT4G04650	RNA-directed DNA polymerase (reverse transcriptase)-related family protein
g21924	AT2G20625	hypothetical protein (DUF626)
g22061	AT4G27050	F-box/RNI-like superfamily protein
g22064	AT1G32010	myosin heavy chain-like protein
g22065	AT4G27080	PDI-like 5-4
g22066	AT4G27060	ARM repeat superfamily protein
g22067	AT4G27070	tryptophan synthase beta-subunit 2
g22068	AT4G27050	F-box/RNI-like superfamily protein
g22069	AT5G66380	folate transporter 1
g22070	AT4G27080	PDI-like 5-4
g22071	AT4G27060	ARM repeat superfamily protein
g22072	AT4G27070	tryptophan synthase beta-subunit 2
g22073	AT4G27080	PDI-like 5-4
g22084	AT4G27190	NB-ARC domain-containing disease resistance protein
g22689	AT1G06740	MuDR family transposase
g22792	AT4G33900	Galactose oxidase/kelch repeat superfamily protein
g22806	AT2G13770	nuclease
g22807	AT3G47680	DNA binding protein
g23205	AT4G37690	Galactosyl transferase GMA12/MNN10 family protein
g23439	AT5G01040	laccase 8
g23571	AT2G13900	Cysteine/Histidine-rich C1 domain family protein
g23572	AT2G13900	Cysteine/Histidine-rich C1 domain family protein
g23718	AT5G15050	Core-2/I-branching beta-1,6-N-acetylglucosaminyltransferase family protein
g23734	AT4G23160	cysteine-rich RECEPTOR-like kinase
g24067	n/a	n/a
g24905	AT5G16360	NC domain-containing protein-like protein
g25058	AT5G17870	plastid-specific 50S ribosomal protein 6
g25059	AT5G17880	disease resistance protein (TIR-NBS-LRR class)
g25060	AT5G17890	DA1-related protein 4
g25070	AT5G18160	F-box and associated interaction domains-containing protein
g25323	AT5G20440	Mob1/phocein family protein
g25325	AT5G20470	myosin
g25353	AT5G20790	transmembrane protein
g25420	AT5G17167	nucleic acid-binding, OB-fold-like protein
g25495	AT5G22860	Serine carboxypeptidase S28 family protein
g25537	AT1G43722	nuclease
g25610	AT1G51172	hypothetical protein
g25645	AT5G24280	gamma-irradiation and mitomycin c induced 1
g25646	AT4G19270	hypothetical protein
g25658	n/a	n/a
g25692	AT3G21000	Gag-Pol-related retrotransposon family protein
g25721	AT5G25000	hypothetical protein
g25725	AT5G25000	hypothetical protein
g25767	n/a	n/a
g25772	n/a	n/a
g25818	n/a	n/a
g25873	AT5G26692	Putative membrane lipoprotein
g25936	AT5G42905	Polynucleotidyl transferase, ribonuclease H-like superfamily protein
g25937	AT1G47657	hypothetical protein
g25944	AT5G27280	Zim17-type zinc finger protein
g26020	AT1G67020	transmembrane protein
g26024	n/a	n/a
g26025	AT2G13450	Ta11-like non-LTR retrotransposon
g26035	n/a	n/a
g26036	AT4G20700	RNA-binding; reverse transcriptase, putative (DUF1204)
g26037	AT5G28030	L-cysteine desulfhydrase 1
g26048	AT1G06740	MuDR family transposase
g26049	AT3G05850	MuDR family transposase
g26050	AT2G07240	cysteine-type peptidase
g26051	n/a	n/a
g26052	AT3G57110	exonuclease V
g26064	AT4G29090	Ribonuclease H-like superfamily protein
g26066	AT1G31150	K-box region protein (DUF1985)
g26102	AT1G40087	Plant transposase (Ptta/En/Spm family)
g26107	AT5G45570	Ulp1 protease family protein
g26243	AT4G23160	cysteine-rich RECEPTOR-like kinase
g26528	AT4G23160	cysteine-rich RECEPTOR-like kinase
g26660	AT1G59930	MADS-box family protein
g26736	AT5G35630	glutamine synthetase 2
g26737	AT3G57587	Ta11-like non-LTR retrotransposon
g26881	AT5G22690	Disease resistance protein (TIR-NBS-LRR class) family
g26882	AT5G46450	Disease resistance protein (TIR-NBS-LRR class) family
g26883	n/a	n/a
g26884	AT5G46450	Disease resistance protein (TIR-NBS-LRR class) family
g26923	n/a	n/a
g26932	AT5G16486	RNA-directed DNA polymerase (reverse transcriptase)-related family protein
g26998	AT4G23160	cysteine-rich RECEPTOR-like kinase
g27000	AT5G37960	GroES-like family protein
g27003	AT5G37990	S-adenosyl-L-methionine-dependent methyltransferase superfamily protein
g27004	AT5G38010	UDP-Glycosyltransferase superfamily protein
g27005	AT3G24255	RNA-directed DNA polymerase (reverse transcriptase)-related family protein
g27006	AT5G37980	Zinc-binding dehydrogenase family protein
g27019	AT5G38100	S-adenosyl-L-methionine-dependent methyltransferases superfamily protein
g27028	AT4G23160	cysteine-rich RECEPTOR-like kinase
g27121	AT3G42170	BED zinc finger and hAT dimerization domain-containing protein DAYSLEEPER
g27136	AT3G24255	RNA-directed DNA polymerase (reverse transcriptase)-related family protein
g27197	AT5G39740	ribosomal protein L5 B
g27199	AT4G20700	RNA-binding; reverse transcriptase, putative (DUF1204)
g27266	AT4G23160	cysteine-rich RECEPTOR-like kinase
g27673	AT5G44120	RmlC-like cupins superfamily protein
g27721	AT5G44565	transmembrane protein
g27725	AT5G44570	transmembrane protein
g27728	AT5G44575	hypothetical protein
g27779	AT5G20480	EF-TU receptor
g27780	AT5G45080	phloem protein 2-A6
g27792	AT4G36150	Disease resistance protein (TIR-NBS-LRR class) family
g27793	AT4G36140	disease resistance protein (TIR-NBS-LRR class)
g27796	AT5G45220	Disease resistance protein (TIR-NBS-LRR class) family
g27797	AT4G36150	Disease resistance protein (TIR-NBS-LRR class) family
g27798	AT4G36150	Disease resistance protein (TIR-NBS-LRR class) family
g27799	AT4G36150	Disease resistance protein (TIR-NBS-LRR class) family
g27886	AT5G45470	transmembrane protein, putative (DUF594)
g28160	AT5G43470	Disease resistance protein (CC-NBS-LRR class) family
g28174	AT3G30165	zinc ion-binding protein
g28234	AT5G49305	importin subunit alpha
g28300	AT4G39550	Galactose oxidase/kelch repeat superfamily protein
g28715	AT5G54050	Cysteine/Histidine-rich C1 domain family protein
g29004	AT1G06740	MuDR family transposase
g29165	AT4G02000	Ta11-like non-LTR retrotransposon
g29220	AT4G29090	Ribonuclease H-like superfamily protein
g29486	AT5G61470	C2H2-like zinc finger protein
g30126	n/a	n/a
