## AdditionalFile25 for "A Chromosome-level Sequence Assembly Reveals the Structure of the *Arabidopsis thaliana* Nd-1 Genome and its Gene Set"

AdditionalFile25. Duplicated genes in Col-0.
Nd-1 GeneID	AGI	functional annotation
g98	AT1G01970	Tetratricopeptide repeat (TPR)-like superfamily protein
g256	AT1G03940	HXXXD-type acyl-transferase family protein
g282	AT1G03800	ERF domain protein 10
g558	AT1G06420	DNA ligase-like protein
g609	AT1G06970	cation/hydrogen exchanger 14
g627	AT1G07150	mitogen-activated protein kinase kinase kinase 13
g645	AT1G07320	ribosomal protein L4
g776	AT1G08480	succinate dehydrogenase subunit
g832	AT1G09070	soybean gene regulated by cold-2
g897	AT1G09650	F-box and associated interaction domains-containing protein
g1046	AT1G10960	ferredoxin 1
g1114	AT1G11590	Plant invertase/pectin methylesterase inhibitor superfamily
g1125	AT1G11680	CYTOCHROME P450 51G1
g1153	AT1G11905	B-cell receptor-associated protein 31-like protein
g1205	AT1G12390	Cornichon family protein
g1420	AT1G14420	Pectate lyase family protein
g1547	AT1G15630	transmembrane protein
g1806	AT3G42170	BED zinc finger and hAT dimerization domain-containing protein DAYSLEEPER
g1981	AT1G19960	transcription factor
g2119	AT1G21280	Copia-like polyprotein/retrotransposon
g2375	AT1G23810	Paired amphipathic helix (PAH2) superfamily protein
g2378	AT1G23840	transmembrane protein
g2389	AT1G23995	transcription factor
g2394	AT1G24040	Acyl-CoA N-acyltransferases (NAT) superfamily protein
g2463	AT5G47300	F-box and associated interaction domains-containing protein
g2464	AT1G25210	UDP-3-O-acyl N-acetylglycosamine deacetylase family protein
g2466	AT1G25211	F-box family protein
g2472	AT1G25275	thionin-like protein
g2519	AT1G26210	SOB five-like 1
g2622	AT1G27170	transmembrane receptors / ATP binding protein
g2650	AT1G27461	hypothetical protein
g2785	AT1G28815	hypothetical protein
g3031	AT1G31270	hypothetical protein
g3427	AT1G35030	hypothetical protein
g3428	AT1G34827	hypothetical protein
g3429	AT1G34830	Plant thionin family protein
g3430	AT1G34827	hypothetical protein
g3464	n/a	n/a
g3510	n/a	n/a
g3531	AT4G29090	Ribonuclease H-like superfamily protein
g3559	n/a	n/a
g3643	AT1G36960	hypothetical protein
g3790	AT2G08986	hypothetical protein
g3800	AT3G44580	hypothetical protein
g3807	AT1G40390	DNAse I-like superfamily protein
g3808	AT2G07641	hypothetical protein
g3972	AT1G19260	TTF-type zinc finger protein with HAT dimerization domain-containing protein
g4033	AT1G43080	Pectin lyase-like superfamily protein
g4056	AT1G43320	hypothetical protein
g4090	AT5G19633	hypothetical protein
g4140	AT1G44020	Cysteine/Histidine-rich C1 domain family protein
g4192	AT2G18960	H[ ]-ATPase 1
g4220	AT1G45223	ECA1 gametogenesis family protein (DUF784)
g4221	AT1G45223	ECA1 gametogenesis family protein (DUF784)
g4306	AT1G47620	cytochrome P450, family 96, subfamily A, polypeptide 8
g4960	AT1G53890	LURP-one-like protein (DUF567)
g4961	AT1G53900	Eukaryotic translation initiation factor 2B (eIF-2B) family protein
g4962	AT1G53903	linoleate 9S-lipoxygenase-4 protein, putative (DUF581)
g5129	AT1G55570	SKU5 similar 12
g5139	AT1G55670	photosystem I subunit G
g5201	AT1G56170	nuclear factor Y, subunit C2
g5291	AT1G09625	transmembrane protein
g5358	AT1G58470	RNA-binding protein 1
g5364	AT1G58602	LRR and NB-ARC domains-containing disease resistance protein
g5366	AT1G59312	Inositol-pentakisphosphate 2-kinase family protein
g5367	AT1G59359	Ribosomal protein S5 family protein
g5368	AT1G59406	GDSL-like Lipase/Acylhydrolase superfamily protein
g5449	AT1G59720	Tetratricopeptide repeat (TPR)-like superfamily protein
g5753	AT1G62620	Flavin-binding monooxygenase family protein
g5754	AT1G62630	Disease resistance protein (CC-NBS-LRR class) family
g5832	AT1G63250	DEA(D/H)-box RNA helicase family protein
g6009	AT1G64940	cytochrome P450, family 87, subfamily A, polypeptide 6
g6050	AT1G65346	hypothetical protein
g6183	AT1G66590	cytochrome c oxidase 19-1
g6284	AT5G25290	F-box protein (DUF295)
g6595	AT1G70540	Plant invertase/pectin methylesterase inhibitor superfamily protein
g6689	AT1G71520	Integrase-type DNA-binding superfamily protein
g6975	AT1G74420	fucosyltransferase 3
g7040	AT1G75080	Brassinosteroid signaling positive regulator (BZR1) family protein
g7274	AT1G77450	NAC domain containing protein 32
g7510	AT1G79800	early nodulin-like protein 7
g7537	AT1G80080	Leucine-rich repeat (LRR) family protein
g7598	AT1G80700	stress response NST1-like protein
g7624	n/a	n/a
g7626	AT3G41762	hypothetical protein
g7628	n/a	n/a
g7629	AT2G01045	hypothetical protein
g7630	n/a	n/a
g7631	AT2G01045	hypothetical protein
g7632	n/a	n/a
g7660	AT2G01290	ribose-5-phosphate isomerase 2
g7825	AT2G02835	nucleic acid/zinc ion-binding protein
g7975	AT3G24542	Beta-galactosidase related protein
g8074	AT2G05050	Protein phosphatase 2C family protein
g8095	n/a	n/a
g8308	n/a	n/a
g8386	n/a	n/a
g8516	n/a	n/a
g8592	AT2G11200	F-box family protein
g8634	n/a	n/a
g8653	n/a	n/a
g8683	AT5G58000	Reticulon family protein
g8735	AT1G40390	DNAse I-like superfamily protein
g8818	AT1G24380	no-apical-meristem-associated carboxy-terminal domain protein
g8831	AT5G02360	DC1 domain-containing protein
g8836	AT2G13900	Cysteine/Histidine-rich C1 domain family protein
g8876	n/a	n/a
g8929	AT1G52950	Nucleic acid-binding, OB-fold-like protein
g8930	AT3G51690	PIF1 helicase
g8959	AT2G14800	hypothetical protein
g8996	AT2G15220	Plant basic secretory protein (BSP) family protein
g9045	AT2G15680	Calcium-binding EF-hand family protein
g9578	AT2G20880	Integrase-type DNA-binding superfamily protein
g9764	AT2G16450	F-box and associated interaction domains-containing protein
g9765	AT3G47680	DNA binding protein
g9810	AT2G23120	Late embryogenesis abundant protein, group 6
g9827	n/a	n/a
g9997	n/a	n/a
g9998	AT3G32280	ATP-dependent helicase family protein
g9999	AT2G25140	casein lytic proteinase B4
g10052	AT2G25490	EIN3-binding F box protein 1
g10505	n/a	n/a
g10743	AT2G32645	B3 domain protein, putative (DUF313)
g10744	AT2G32180	plastid transcriptionally active 18
g10759	AT2G32300	uclacyanin 1
g10967	AT2G34280	F-box and associated interaction domains-containing protein
g10988	AT2G34490	cytochrome P450, family 710, subfamily A, polypeptide 2
g11276	AT2G37220	RNA-binding (RRM/RBD/RNP motifs) family protein
g11335	AT2G37805	cysteine/histidine-rich C1 domain protein
g11336	AT2G37810	Cysteine/Histidine-rich C1 domain family protein
g11368	AT2G38140	plastid-specific ribosomal protein 4
g11634	AT4G37680	heptahelical protein 4
g11659	AT2G40925	F-box and associated interaction domains-containing protein
g11938	AT2G43550	scorpion toxin-like knottin superfamily protein
g11946	AT2G43630	nucleusenvelope protein
g12024	AT2G44380	Cysteine/Histidine-rich C1 domain family protein
g12025	AT2G44400	Cysteine/Histidine-rich C1 domain family protein
g12068	AT2G44790	uclacyanin 2
g12404	n/a	n/a
g12510	AT3G01950	peroxidase (DUF 3339)
g12514	AT3G01990	ACT domain repeat 6
g12554	AT3G02360	6-phosphogluconate dehydrogenase family protein
g12640	AT3G03160	B-cell receptor-associated-like protein
g12786	AT3G04530	phosphoenolpyruvate carboxylase kinase 2
g12810	AT3G04750	Tetratricopeptide repeat (TPR)-like superfamily protein
g13007	AT4G20953	hypothetical protein
g13352	AT3G10110	Mitochondrial import inner membrane translocase subunit Tim17/Tim22/Tim23 family protein
g13495	AT3G11385	Cysteine/Histidine-rich C1 domain family protein
g13561	AT3G12000	S-locus related protein SLR1, putative (S1)
g13621	AT3G12580	heat shock protein 70
g13643	AT3G12800	short-chain dehydrogenase-reductase B
g13662	AT3G12955	SAUR-like auxin-responsive protein family
g13825	AT3G14240	Subtilase family protein
g13898	AT3G14900	hypothetical protein
g13929	AT3G15210	ethylene responsive element binding factor 4
g13935	AT3G15280	hypothetical protein
g14255	AT3G18240	Ribosomal protein S24/S35
g14298	AT3G18630	uracil dna glycosylase
g14612	AT3G21460	Glutaredoxin family protein
g14654	AT3G21860	SKP1-like 10
g14674	AT3G22000	cysteine-rich repeat secretory protein, putative (DUF26)
g14686	AT3G22100	basic helix-loop-helix (bHLH) DNA-binding superfamily protein
g14922	AT3G24250	glycine-rich protein
g14961	AT3G24542	Beta-galactosidase related protein
g14980	AT3G24710	NADPH-dependent diflavin oxidoreductase
g15078	AT3G25720	RNA-directed DNA polymerase (reverse transcriptase)-related family protein
g15092	AT3G25830	terpene synthase-like sequence-1,8-cineole
g15171	AT3G26510	Octicosapeptide/Phox/Bem1p family protein
g15204	AT3G26800	transmembrane protein
g15210	AT3G26855	RNA-directed DNA polymerase (reverse transcriptase)-related family protein
g15378	n/a	n/a
g15545	AT3G29430	Terpenoid synthases superfamily protein
g15576	AT3G29636	transferase-like protein
g15592	n/a	n/a
g15631	n/a	n/a
g15700	AT5G40850	urophorphyrin methylase 1
g15732	AT3G30580	hypothetical protein
g15839	n/a	n/a
g15851	AT3G47680	DNA binding protein
g16076	AT3G33528	hypothetical protein
g16109	AT3G43160	maternal effect embryo arrest 38
g16110	AT3G41762	hypothetical protein
g16111	AT2G01008	maternal effect embryo arrest protein
g16112	AT3G41762	hypothetical protein
g16113	AT1G34042	hypothetical protein
g16114	AT3G43160	maternal effect embryo arrest 38
g16115	AT3G41762	hypothetical protein
g16117	AT3G43160	maternal effect embryo arrest 38
g16118	AT3G41762	hypothetical protein
g16119	AT2G01008	maternal effect embryo arrest protein
g16120	AT3G43160	maternal effect embryo arrest 38
g16121	AT3G41762	hypothetical protein
g16122	AT2G01008	maternal effect embryo arrest protein
g16123	AT3G43160	maternal effect embryo arrest 38
g16124	AT3G41762	hypothetical protein
g16125	AT2G01008	maternal effect embryo arrest protein
g16126	AT5G10340	F-box family protein
g16127	AT3G43160	maternal effect embryo arrest 38
g16128	AT3G41762	hypothetical protein
g16130	AT5G10340	F-box family protein
g16170	n/a	n/a
g16191	AT3G44570	retrotransposon ORF-1 protein
g16359	AT3G43160	maternal effect embryo arrest 38
g16403	AT3G43470	zinc ion binding / nucleic acid binding protein
g16479	n/a	n/a
g16542	AT3G44485	Low molecular weight phosphotyrosine protein phosphatase
g16543	AT3G44490	histone deacetylase 17
g16588	n/a	n/a
g16589	n/a	n/a
g16839	AT3G46940	DUTP-PYROPHOSPHATASE-LIKE 1
g16869	AT3G61035	Cytochrome P450 superfamily protein
g16870	AT3G60950	C2 calcium/lipid-binding endonuclease/exonuclease/phosphatase
g16945	AT3G47820	PLANT U-BOX 39
g17249	AT3G50740	UDP-glucosyl transferase 72E1
g17392	AT3G07450	Bifunctional inhibitor/lipid-transfer protein/seed storage 2S albumin superfamily protein
g17433	AT3G52525	ovate family protein 6
g17717	n/a	n/a
g17855	AT3G56680	Single-stranded nucleic acid binding R3H protein
g17858	AT3G56710	sigma factor binding protein 1
g17859	AT3G56720	pre-mRNA-splicing factor
g17860	AT3G56730	Putative endonuclease or glycosyl hydrolase
g17862	AT3G56750	plant/protein
g17972	AT3G57860	UV-B-insensitive 4-like protein
g18044	AT3G43160	maternal effect embryo arrest 38
g18045	AT1G33860	hypothetical protein
g18175	AT3G59930	defensin-like protein
g18200	AT5G10336	hypothetical protein
g18286	AT3G61050	Calcium-dependent lipid-binding (CaLB domain) family protein
g18336	AT3G61480	Quinoprotein amine dehydrogenase, beta chain-like; RIC1-like guanyl-nucleotide exchange factor
g18341	AT3G61520	Pentatricopeptide repeat (PPR) superfamily protein
g18445	AT3G62540	Pentatricopeptide repeat (PPR) superfamily protein
g18500	AT3G63095	Tetratricopeptide repeat (TPR)-like superfamily protein
g18549	AT2G01008	maternal effect embryo arrest protein
g18550	AT4G00140	Calcium-binding EF-hand family protein
g18551	AT3G43160	maternal effect embryo arrest 38
g18558	AT4G00080	Plant invertase/pectin methylesterase inhibitor superfamily protein
g18565	AT4G00140	Calcium-binding EF-hand family protein
g18732	AT4G01535	hypothetical protein
g18775	AT4G01935	insulin-induced protein
g18784	AT4G02000	Ta11-like non-LTR retrotransposon
g18804	AT4G02180	DC1 domain-containing protein
g18890	AT4G02950	Ubiquitin family protein
g18974	AT4G03566	ribonuclease H
g19026	AT4G05095	non-LTR retrolelement reverse transcriptase
g19093	AT4G04632	Protein kinase superfamily protein
g19102	AT1G06220	Ribosomal protein S5/Elongation factor G/III/V family protein
g19148	AT4G04265	PttA/En/Spm family plant transposase
g19185	AT3G54730	transcription repressor
g19196	AT4G03965	RING/U-box superfamily protein
g19200	n/a	n/a
g19236	n/a	n/a
g19259	n/a	n/a
g19278	n/a	n/a
g19286	AT2G08986	hypothetical protein
g19291	AT4G05620	Galactose oxidase/kelch repeat superfamily protein
g19362	AT2G08986	hypothetical protein
g19363	AT2G08986	hypothetical protein
g19366	AT2G08986	hypothetical protein
g19369	AT2G08986	hypothetical protein
g19456	AT3G31950	nucleic acid-binding/zinc ion-binding protein
g19859	n/a	n/a
g19953	AT3G05850	MuDR family transposase
g20015	AT5G15685	mutator transposase MUDRA protein
g20016	AT4G08685	Pollen Ole e 1 allergen and extensin family protein
g20047	AT4G08940	Ubiquitin carboxyl-terminal hydrolase family protein
g20118	AT4G09467	Carbohydrate-binding X8 domain superfamily protein
g20355	AT4G11540	Cysteine/Histidine-rich C1 domain family protein
g20652	AT4G14090	UDP-Glycosyltransferase superfamily protein
g20653	AT4G14096	F-box/RNI-like superfamily protein
g20681	AT4G14301	transmembrane protein
g20759	AT4G14890	2Fe-2S ferredoxin-like superfamily protein
g20784	AT4G15096	hypothetical protein
g20894	AT4G16015	Cysteine/Histidine-rich C1 domain family protein
g20942	AT4G16370	oligopeptide transporter
g21004	AT4G16890	TIR-NBS-LRR class disease resistance protein
g21005	n/a	n/a
g21006	AT4G16860	Disease resistance protein (TIR-NBS-LRR class) family
g21007	AT4G16960	disease resistance protein (TIR-NBS-LRR class)
g21148	AT4G18320	hypothetical protein
g21192	AT4G18692	hypothetical protein
g21328	AT4G20040	Pectin lyase-like superfamily protein
g21374	AT4G32200	DNA-binding HORMA family protein
g21376	AT4G20645	cysteine-rich receptor-like kinase
g21377	AT4G20707	receptor-like kinase
g21380	AT5G42905	Polynucleotidyl transferase, ribonuclease H-like superfamily protein
g21381	n/a	n/a
g21470	AT4G21585	endonuclease 4
g21475	AT4G21630	Subtilase family protein
g21476	AT4G21650	Subtilase family protein
g21478	AT4G21670	C-terminal domain phosphatase-like 1
g21479	AT4G21680	NITRATE TRANSPORTER 1.8
g21481	AT4G21700	DUF2921 family protein, putative (DUF2921)
g21958	AT4G26090	NB-ARC domain-containing disease resistance protein
g22251	AT4G28740	LOW PSII ACCUMULATION-like protein
g22277	AT4G29020	glycine-rich protein
g22346	AT4G29658	prenylated RAB acceptor 1.C
g22465	AT1G54420	hypothetical protein
g22567	AT4G31740	Sec1/munc18-like (SM) proteins superfamily
g22629	AT4G32295	histone acetyltransferase
g23264	AT4G38460	geranylgeranyl reductase
g23274	AT4G38550	phospholipase-like protein (PEARLI 4) family protein
g23530	AT5G01900	WRKY DNA-binding protein 62
g23909	AT5G05590	phosphoribosylanthranilate isomerase 2
g24038	AT5G06905	cytochrome P450, family 712, subfamily A, polypeptide 2
g24283	AT2G45403	hypothetical protein
g24411	AT5G10970	C2H2 and C2HC zinc fingers superfamily protein
g24692	AT5G14150	Emb:.1 protein, putative (Protein of unknown function, DUF642)
g24756	AT4G20953	hypothetical protein
g25747	AT5G25200	Ta11-like non-LTR retrotransposon
g25762	AT5G25330	Core-2/I-branching beta-1,6-N-acetylglucosaminyltransferase family protein
g25872	n/a	n/a
g25913	AT5G26900	Transducin family protein / WD-40 repeat family protein
g25918	AT5G27070	AGAMOUS-like 53
g26084	AT5G28400	embryo defective protein
g26085	AT5G28390	RNA-binding (RRM/RBD/RNP motifs) family protein
g26086	AT3G60960	Tetratricopeptide repeat (TPR)-like superfamily protein
g26087	AT2G01045	hypothetical protein
g26120	AT2G06105	aspartyl protease gag-polyprotein
g26150	n/a	n/a
g26208	n/a	n/a
g26226	AT3G31950	nucleic acid-binding/zinc ion-binding protein
g26229	n/a	n/a
g26291	AT5G39775	Gag-Pol polyprotein/retrotransposon
g26306	n/a	n/a
g26315	AT3G43150	hypothetical protein
g26316	AT5G32590	myosin heavy chain-like protein
g26348	AT2G08986	hypothetical protein
g26388	AT2G08986	hypothetical protein
g26451	AT5G29050	hypothetical protein (DUF3287)
g26452	AT5G32590	myosin heavy chain-like protein
g26521	AT5G33340	Eukaryotic aspartyl protease family protein
g26546	n/a	n/a
g26554	n/a	n/a
g26557	n/a	n/a
g26561	n/a	n/a
g26571	AT4G07325	replication-like protein
g26632	AT1G31150	K-box region protein (DUF1985)
g26728	AT5G29050	hypothetical protein (DUF3287)
g26782	AT5G35890	Beta-galactosidase related protein
g26821	AT5G36170	high chlorophyll fluorescent 109
g26838	AT3G42550	Eukaryotic aspartyl protease family protein
g26866	AT3G05850	MuDR family transposase
g27124	AT3G42170	BED zinc finger and hAT dimerization domain-containing protein DAYSLEEPER
g27131	AT5G39170	myb-like protein Q
g27132	AT5G39150	RmlC-like cupins superfamily protein
g27134	AT5G39190	germin-like protein 2
g27198	AT1G24851	hypothetical protein
g27205	AT5G39750	AGAMOUS-like 81
g27327	AT5G40910	Disease resistance protein (TIR-NBS-LRR class) family
g27606	AT5G43470	Disease resistance protein (CC-NBS-LRR class) family
g27696	AT5G44340	tubulin beta chain 4
g27937	AT5G46520	Disease resistance protein (TIR-NBS-LRR class) family
g28059	AT5G47670	nuclear factor Y, subunit B6
g28066	AT5G47740	Adenine nucleotide alpha hydrolases-like superfamily protein
g28098	AT5G48050	Copia-like polyprotein/retrotransposon
g28193	AT5G48920	tracheary element differentiation-related 7
g28361	AT5G50620	Molecular chaperone Hsp40/DnaJ family protein
g28362	AT5G50630	Major facilitator superfamily protein
g28363	AT5G50640	CBS/octicosapeptide/phox/Bemp1 domain protein
g28364	AT5G50650	Transducin/WD40 repeat-like superfamily protein
g28365	AT5G50660	transmembrane protein, putative (DUF 3339)
g28366	AT5G50665	hypothetical protein
g28367	AT5G50670	Squamosa promoter-binding protein-like (SBP domain) transcription factor family protein
g28368	AT5G50680	SUMO activating enzyme 1B
g28369	AT5G50690	hydroxysteroid dehydrogenase 7
g28370	AT5G50700	hydroxysteroid dehydrogenase 1
g28371	AT5G50710	transmembrane protein
g28714	AT5G54050	Cysteine/Histidine-rich C1 domain family protein
g28716	AT5G54060	UDP-glucose:flavonoid 3-o-glucosyltransferase
g28763	AT5G54450	hypothetical protein (DUF295)
g28792	AT5G54740	seed storage albumin 5
g28883	AT5G55630	Outward rectifying potassium channel protein
g28899	AT5G55790	hypothetical protein
g29152	AT5G58150	Leucine-rich repeat protein kinase family protein
g29175	AT5G58375	Methyltransferase-related protein
g29263	AT5G59230	transcription factor-like protein
g29383	AT5G60460	Preprotein translocase Sec, Sec61-beta subunit protein
g29493	AT4G07835	hypothetical protein
g29624	AT5G62910	RING/U-box superfamily protein
g29965	AT5G66110	Heavy metal transport/detoxification superfamily protein
g30000	AT5G42905	Polynucleotidyl transferase, ribonuclease H-like superfamily protein
g30005	AT5G66500	Tetratricopeptide repeat (TPR)-like superfamily protein
g30105	AT5G67450	zinc-finger protein 1
